# Variant classification guidelines for animals to objectively evaluate genetic variant pathogenicity

**DOI:** 10.1101/2024.09.17.613537

**Authors:** Fréderique Boeykens, Marie Abitbol, Heidi Anderson, Iris Casselman, Caroline Dufaure de Citres, Jessica J. Hayward, Jens Häggström, Mark D. Kittleson, Elvio Lepri, Ingrid Ljungvall, Maria Longeri, Leslie A. Lyons, Åsa Ohlsson, Luc Peelman, Pascale Smets, Tommaso Vezzosi, Frank G. van Steenbeek, Bart J.G. Broeckx

**Author notes:** **Correspondence:** Bart J.G. Broeckx. These authors contributed equally to this work and share last authorship (Frank G. van Steenbeek, Bart J.G. Broeckx).

## Abstract

Assessing the pathogenicity of a disease-associated variant in animals accurately is vital, both on a population and individual scale. At the population level, breeding decisions based on invalid DNA tests can lead to the incorrect exclusion of animals and compromise the long-term health of a population, and at the level of the individual animal, lead to incorrect treatment and even life-ending decisions. Criteria to determine pathogenicity are not standardized, hence no guidelines for animal variants are available. Here, we developed and optimized the animal variant classification guidelines, based on those developed for humans by The American College of Medical Genetics and Genomics, and demonstrated a superior classification in animals. We described methods to develop datasets for benchmarking the criteria and identified the most optimal in silico variant effect predictor tools. As the reproducibility was high, we classified 72 known disease-associated variants in cats and 40 other disease-associated variants in eight additional species.
