## Supplementary Table S1 for "Variant classification guidelines for animals to objectively evaluate genetic variant pathogenicity"

### Sheet: Sheet1
Suppl. Table S1. Per variant overview of the allele frequencies and genotype results in the breed in which the variant was originally reported and in additional breeds, if the variant has been found.
	Variant	Breed	Number of sample genotyped	Wt/Wt	Wt/Vt	Vt/Vt	Allele frequency
PKD1:c.9882C>A	PKD1:c.9882C>A	Persian	5559	5028	551	0	0.050
	PKD1:c.9882C>A	non-pedigree cat	1271	1266	5	0	0.002
	PKD1:c.9882C>A	Exotic Shorthair	196	195	1	0	0.003
	PKD1:c.9882C>A	Exotic Longhair	8	7	1	0	0.063
	PKD1:c.9882C>A	Himalayan	60	50	10	0	0.083
	PKD1:c.9882C>A	Maine Coon	7401	7390	11	0	0.001
	PKD1:c.9882C>A	Minuet	106	105	1	0	0.005
	PKD1:c.9882C>A	Munchkin	148	146	2	0	0.007
	PKD1:c.9882C>A	Scottish Fold	284	279	5	0	0.009
	PKD1:c.9882C>A	Pederbald	44	42	2	0	0.023
	PKD1:c.9882C>A	RagaMuffin	189	188	1	0	0.003
	PKD1:c.9882C>A	Ragdoll	4527	4524	3	0	0.000
	PKD1:c.9882C>A	Siberian	1505	1504	1	0	0.000
	PKD1:c.9882C>A	Sphynx	1421	1409	12	0	0.004
	PKD1:c.9882C>A	Scottish Straight	188	187	1	0	0.003
CLCN1:c.1930+1G>T	CLCN1:c.1930+1G>T	non-pedigree cat	1390	1389	0	1	0.001
WNK4:c.2899C>T	WNK4:c.2899C>T	Burmese	144	137	7	0	0.024
KIF3B:c.1000G>A	KIF3B:c.1000G>A	Bengal	4521	4261	253	11	0.030
	KIF3B:c.1000G>A	Cashmere	28	27	1	0	0.018
	KIF3B:c.1000G>A	Highlander	484	450	34	0	0.035
	KIF3B:c.1000G>A	non-pedigree cat	1314	1302	12	0	0.005
	KIF3B:c.1000G>A	Savannah	248	237	11	0	0.022
	KIF3B:c.1000G>A	Toyger	56	55	1	0	0.009
TRPV4:c.1024G>T	TRPV4:c.1024G>T	non-pedigree cat	1314	1290	23	1	0.010
	TRPV4:c.1024G>T	Munchkin	153	150	3	0	0.010
	TRPV4:c.1024G>T	Scottish Fold	638	51	584	3	0.462
HEXB:c.667C>T	HEXB:c.667C>T	Non-pedigree cat	817	817	0	0	0
CRX:c.546del	CRX:c.546del	NA
COLQ:c.1190G>A	COLQ:c.1190G>A	Bambino	57	56	1	0	0.009
	COLQ:c.1190G>A	Sphynx	1576	1556	19	1	0.007
	COLQ:c.1190G>A	Devon Rex	1375	1344	31	0	0.011
DMD:c.1180C>T	DMD:c.1180C>T	NA
GLB1:c.1448G>C	GLB1:c.1448G>C	Korat	64	64	0	0	0
	GLB1:c.1448G>C	Siamese	360	360	0	0	0
ARSB:c.1427T>C	ARSB:c.1427T>C	Non-pedigree cat	1390	1390	0	0	0
	ARSB:c.1427T>C	Siamese	360	360	0	0	0
MAN2B1:c.1749_1752delCCAG	MAN2B1:c.1749_1752delCCAG	Persian	23	23	0	0	0
UROS:c.[140C>T]	UROS:c.[140C>T]	American Curl	55	52	3	0	0.027
	UROS:c.[140C>T]	Bengal	4132	4130	2	0	0.000
	UROS:c.[140C>T]	Cornish Rex	239	209	28	2	0.067
	UROS:c.[140C>T]	Donskoy	20	16	4	0	0.001
	UROS:c.[140C>T]	Elf	43	42	1	0	0.012
	UROS:c.[140C>T]	Exotic Shorthair	199	198	1	0	0.003
	UROS:c.[140C>T]	German Longhair (Deutsch Langhaar)	38	29	9	0	0.118
	UROS:c.[140C>T]	Highlander	484	483	1	0	0.001
	UROS:c.[140C>T]	Kurilean Bobtail	48	41	7	0	0.0723
	UROS:c.[140C>T]	Maine Coon	7485	7482	3	0	0.000
	UROS:c.[140C>T]	Manx	39	37	2	0	0.026
	UROS:c.[140C>T]	Mekong Bobtail	3	2	1	0	0.1667
	UROS:c.[140C>T]	Minuet	108	102	6	0	0.028
	UROS:c.[140C>T]	Munchkin	153	149	4	0	0.013
	UROS:c.[140C>T]	Neva Masquerade	160	156	4	0	0.087
	UROS:c.[140C>T]	Non-pedigree cat	1370	1348	21	1	0.008
	UROS:c.[140C>T]	Norwegian Forest Cat	268	263	5	0	0.009
	UROS:c.[140C>T]	Persian	335	334	1	0	0.001
	UROS:c.[140C>T]	Peterbald	46	42	4	0	0.043
	UROS:c.[140C>T]	RagaMuffin	191	130	58	3	0.168
	UROS:c.[140C>T]	Ragdoll	4599	4494	105	0	0.011
	UROS:c.[140C>T]	Scottish Fold	288	285	3	0	0.005
	UROS:c.[140C>T]	Scottish Straight	190	189	1	0	0.003
	UROS:c.[140C>T]	Siamese	350	349	1	0	0.001
	UROS:c.[140C>T]	Siberian	1524	1487	46	1	0.016
	UROS:c.[140C>T]	Singapura	72	47	22	3	0.194
	UROS:c.[140C>T]	Tennessee Rex	65	63	2	0	0.015
	UROS:c.[140C>T]	Thai Cat	96	84	11	1	0.068
	UROS:c.[140C>T]	Topaz	6	5	1	0	0.083
	UROS:c.[140C>T]	Toybob	68	61	5	2	0.066
	UROS:c.[140C>T]	Turkish Angora	219	212	7	0	0.016
UROS:c.[331G>A]	UROS:c.[331G>A]	Non-pedigree cat	1390	1390	0	0	0
GUSB:g.16120173G>A; p.(E351K)	GUSB:g.16120173G>A; p.(E351K)	Non-pedigree cat	1390	1390	0	0	0
GUSB:g.16123229T>G	GUSB:g.16123229T>G	Non-pedigree cat	1389	1389	0	0	0
GUSB:g.16123232C>T	GUSB:g.16123232C>T	Non-pedigree cat	1389	1389	0	0	0
AIPL1:g.940445C>T	AIPL1:g.940445C>T	Non-pedigree cat	787	786	1	0	0.001
	AIPL1:g.940445C>T	Exotic Shorthair	140	138	2	0	0.007
	AIPL1:g.940445C>T	Scottish Fold	232	230	2	0	0.004
	AIPL1:g.940445C>T	Persian	242	237	3	2	0.014
CEP290:g.112522818C>A	CEP290:g.112522818C>A	Abyssinian	272	228	43	1	0.083
	CEP290:g.112522818C>A	Siamese	479	361	108	10	0.134
	CEP290:g.112522818C>A	Oriental	542	396	132	14	0.148
	CEP290:g.112522818C>A	American Bobtail	101	99	2	0	0.010
	CEP290:g.112522818C>A	American Shorthair	139	133	6	0	0.022
	CEP290:g.112522818C>A	Balinese	235	200	30	5	0.085
	CEP290:g.112522818C>A	Cornish Rex	239	196	41	2	0.094
	CEP290:g.112522818C>A	Devon Rex	1290	1256	32	2	0.014
	CEP290:g.112522818C>A	non-pedigree cat	1314	1292	22	0	0.008
	CEP290:g.112522818C>A	Highlander	484	483	1	0	0.001
	CEP290:g.112522818C>A	Maine Coon	7485	7479	6	0	0.000
	CEP290:g.112522818C>A	Munchkin	153	152	1	0	0.003
	CEP290:g.112522818C>A	Lykoi	176	175	1	0	0.003
	CEP290:g.112522818C>A	Peterbald	46	30	15	1	0.185
	CEP290:g.112522818C>A	RagaMuffin	191	190	1	0	0.003
	CEP290:g.112522818C>A	Ragdoll	4599	4579	20	0	0.002
	CEP290:g.112522818C>A	Savannah	248	236	12	0	0.024
	CEP290:g.112522818C>A	Somali	98	87	11	0	0.056
	CEP290:g.112522818C>A	Tennessee Rex	65	62	3	0	0.023
	CEP290:g.112522818C>A	Thai cat	96	88	8	0	0.042
	CEP290:g.112522818C>A	Tonkinese	71	68	3	0	0.021
CLN6:g.39334330G>A	CLN6:g.39334330G>A	Domestic Shorthair/Longhair	76	76	0	0	0
CTSK:g.105945826G>A	CTSK:g.105945826G>A	NA
CYB5R3:g.137967506C>T	CYB5R3:g.137967506C>T	Domestic Shorthair/Longhair	76	76	0	0	0
CYB5R3:g.137970815C>G	CYB5R3:g.137970815C>G	Domestic Shorthair/Longhair	76	76	0	0	0
CYP11B1:g.84247412G>A	CYP11B1:g.84247412G>A	Non-pedigree cat	1390	1385	0	0	0
CYP27B1:g.86180375C>A	CYP27B1:g.86180375C>A	Non-pedigree cat	1390	1388	0	0	0
DMD:g.27988938G>A	DMD:g.27988938G>A	NA
DSG4:g.55315010del	DSG4:g.55315010del	Domestic Shorthair/Longhair	76	76	0	0	0
DSG4:g.55336127del	DSG4:g.55336127del	Domestic Shorthair/Longhair	76	76	0	0	0
F11:g.17176154G>A	F11:g.17176154G>A	Maine Coon	305	213	79	13	0.172
F9:g.117091961G>A	F9:g.117091961G>A	Non-pedigree cat	1387	1387	0	0	0
F9:g.117111577C>T	F9:g.117111577C>T	Non-pedigree cat	1388	1388	0	0	0
FASLG:g.16871916dup	FASLG:g.16871916dup	British Shorthair	807	807	0	0	0
FOXN1:g.18255880_18255883del	FOXN1:g.18255880_18255883del	Birman	562	558	4	0	0.004
GM2A:g.198114664_198114667del	GM2A:g.198114664_198114667del	Non-pedigree cat	1390	1388	0	0	0
GNPTAB:g.124431151G>A	GNPTAB:g.124431151G>A	Domestic Shorthair/Longhair	76	76	0	0	0
GRHPR:g.60968927G>A	GRHPR:g.60968927G>A	Non-pedigree cat	1390	1382	8	0	0.003
HEXB:g.141571030_141571044del	HEXB:g.141571030_141571044del	Burmese	151	150	1	0	0.003
	HEXB:g.141571030_141571044del	Non-pedigree cat	1314	1314	0	0	0
HEXB:g.141571788_141571812inv	HEXB:g.141571788_141571812inv	Non-pedigree cat	1390	1390	0	0	0
HPS5:g.76211236C>T	HPS5:g.76211236C>T	Donskoy	5	5	0	0	0
ITGA2B:g.44416063del	ITGA2B:g.44416063del	NA
ITGB2:g.1772101_1772124del	ITGB2:g.1772101_1772124del	NA
KRT14:g.42361726G>A	KRT14:g.42361726G>A	NA
L2HGDH:g.97881395G>A	L2HGDH:g.97881395G>A	NA
L2HGDH:g.100207200T>C	L2HGDH:g.100207200T>C	Domestic Shorthair/Longhair	76	76	0	0	0
LPL:g.38078551C>T	LPL:g.38078551C>T	Non-pedigree cat	1390	1386	4	0	0.001
LTBP2:g.121929604_121929607dup	LTBP2:g.121929604_121929607dup	Siamese	10	10	0	0	0
MTM1:g.125938001C>T	MTM1:g.125938001C>T	Maine Coon	312	312	0	0	0
NPC1:g.48250290T>G	NPC1:g.48250290T>G	Non-pedigree cat	817	817	0	0	0
NPC2:g.121872988C>T	NPC2:g.121872988C>T	Non-pedigree cat	1390	1379	0	0	0
PEA15:g.66768324del	PEA15:g.66768324del	NA
RDH5:g.84417264G>T	RDH5:g.84417264G>T	Domestic Shorthair/Longhair	76	76	0	0	0
SLC39A4:g.85320523C>G	SLC39A4:g.85320523C>G	Turkish Van	4	4	0	0	0
SMPD1:g.65190416G>A	SMPD1:g.65190416G>A	Domestic Shorthair/Longhair	76	76	0	0	0
Variants with an allele frequency >5% are in red; breeds in which a variant is described for the first time, are in bold and italic; * population data from original publication used
Some breeds might be considered a variety rather than a breed by some breed registries. A Cashmere is sometimes considered the longhair variety of a Bengal, while a Himalayan is sometimes noted as a colourpoint variety of a Persian.
Abbreviations: Wt/Wt = homozygous for the wildtype allele; Wt/Vt = heterozygous; Vt/Vt = homozygous for the mutant allele; NA = not available
