## Supplementary Table S3 for "Variant classification guidelines for animals to objectively evaluate genetic variant pathogenicity"

### Sheet: Sheet1
Suppl. Table S3. Overview of the benign/neutral/tolerated/nondamaging variant dataset
Genomic location	Coding location	Protein location	Effect	rs number	Quality check 1: variant in other species?	Quality check 2: Clinvar not pathogenic or likely pathogenic?	In silico tool 1	Outcome tool 1	In silico tool 2	Outcome tool 2	In silico tool 3	Outcome tool 3	In silico tool 4	Outcome tool 4	In silico tool 5	Outcome tool 5	In silico tool 6	Outcome tool 6	In silico tool 7	Outcome tool 7	In silico tool 8	Outcome tool 8	In silico tool 9	Outcome tool 9	In silico tool 10	Outcome tool 10
NC_018730.3:g.175850578C>A	ENSFCAT00000071296.1:c.14273C>A	ENSFCAP00000058558.1:p.Thr4758Lys	missense	rs785487498	not in OMIA	no variant in ConVartT	MutPred2	neutral	LIST-S2	neutral	Panther	no score	PhD-SNP	neutral	SNPs&Go	neutral	PolyPhen2_HumDiv	benign	PolyPhen2_HumVar	benign	PredictSNP	neutral	MetaSNP	neutral	SuSPect	neutral
NC_018729.3:g.56018810G>A	ENSFCAT00000000973.5:c.1522G>A; ENSFCAT00000037051.3:c.1669G>A	ENSFCAP00000000906.5:p.Val508Ile; ENSFCAP00000036974.1:p.Val557Ile	missense	rs785609093	not in OMIA	change is reference	MutPred2	neutral	LIST-S2	neutral	Panther	no score	PhD-SNP	neutral	SNPs&Go	neutral	PolyPhen2_HumDiv	benign	PolyPhen2_HumVar	benign	PredictSNP	neutral	MetaSNP	neutral	SuSPect	neutral
NC_018730.3:g.4161468A>G	ENSFCAT00000006325.6:c.131+6037T>C; ENSFCAT00000068662.1:c.16T>C	ENSFCAP00000056932.1:p.Phe6Leu	missense	rs783513595	not in OMIA	no pathogenic variant in ConVartT	MutPred2	neutral	LIST-S2	neutral	Panther	no score	PhD-SNP	neutral	SNPs&Go	neutral	PolyPhen2_HumDiv	benign	PolyPhen2_HumVar	benign	PredictSNP	neutral	MetaSNP	neutral	SuSPect	no score
NC_018738.3:g.26127052T>C	ENSFCAT00000005174.6:c.2155A>G; ENSFCAT00000061859.2:c.1666A>G	ENSFCAP00000004795.5:p.Arg719Gly; ENSFCAP00000047174.1:p.Arg556Gly	missense	rs785662067	not in OMIA	no pathogenic variant in ConVartT	MutPred2	neutral	LIST-S2	neutral	Panther	no score	PhD-SNP	neutral	SNPs&Go	neutral	PolyPhen2_HumDiv	benign	PolyPhen2_HumVar	benign	PredictSNP	neutral	MetaSNP	neutral	SuSPect	neutral
NC_018726.3:g.201446101C>T	ENSFCAT00000015510.5:c.1532G>A	ENSFCAP00000014379.4:p.Gly511Glu	missense	rs784033654	not in OMIA	no pathogenic variant in ConVartT	MutPred2	neutral	LIST-S2	neutral	Panther	probably damaging	PhD-SNP	neutral	SNPs&Go	neutral	PolyPhen2_HumDiv	benign	PolyPhen2_HumVar	benign	PredictSNP	neutral	MetaSNP	neutral	SuSPect	neutral
NC_018736.3:g.62126479C>T	ENSFCAT00000012925.5:c.286C>T	ENSFCAP00000011983.5:p.Pro96Ser	missense	rs43921902	not in OMIA	change is reference	MutPred2	neutral	LIST-S2	neutral	Panther	no score	PhD-SNP	neutral	SNPs&Go	neutral	PolyPhen2_HumDiv	benign	PolyPhen2_HumVar	benign	PredictSNP	neutral	MetaSNP	neutral	SuSPect	neutral
NC_018736.3:g.22779700T>C	ENSFCAT00000000250.6:c.440A>G; ENSFCAT00000049296.3:c.533A>G; ENSFCAT00000055298.2:c.638A>G; ENSFCAT00000060284.2:c.533A>G; ENSFCAT00000067850.1:c.440A>G; ENSFCAT00000079486.1:c.638A>G; ENSFCAT00000082861.1:c.533A>G	ENSFCAP00000000229.5:p.His147Arg; ENSFCAP00000030852.3:p.His178Arg; ENSFCAP00000051393.2:p.His213Arg; ENSFCAP00000043716.2:p.His178Arg; ENSFCAP00000060539.1:p.His147Arg; ENSFCAP00000058461.1:p.His213Arg; ENSFCAP00000057553.1:p.His178Arg	missense	rs785139681	not in OMIA	change is reference and the other way around is benign	MutPred2	neutral	LIST-S2	neutral	Panther	no score	PhD-SNP	neutral	SNPs&Go	neutral	PolyPhen2_HumDiv	benign	PolyPhen2_HumVar	benign	PredictSNP	neutral	MetaSNP	neutral	SuSPect	neutral
NC_018726.3:g.202178457C>T	ENSFCAT00000006750.5:c.164G>A	ENSFCAP00000006271.3:p.Arg55Lys	missense	rs783696396	not in OMIA	no pathogenic variant in ConVartT	MutPred2	neutral	LIST-S2	neutral	Panther	probably benign	PhD-SNP	neutral	SNPs&Go	neutral	PolyPhen2_HumDiv	benign	PolyPhen2_HumVar	benign	PredictSNP	neutral	MetaSNP	neutral	SuSPect	neutral
NC_018734.3:g.15992466G>A	ENSFCAT00000010541.6:c.514G>A; ENSFCAT00000078222.1:c.514G>A; ENSFCAT00000079176.1:c.514G>A	ENSFCAP00000009785.4:p.Ala172Thr; ENSFCAP00000059282.1:p.Ala172Thr; ENSFCAP00000061876.1:p.Ala172Thr	missense	rs785518641	not in OMIA	change is reference	MutPred2	neutral	LIST-S2	neutral	Panther	no score	PhD-SNP	neutral	SNPs&Go	neutral	PolyPhen2_HumDiv	benign	PolyPhen2_HumVar	benign	PredictSNP	neutral	MetaSNP	neutral	SuSPect	neutral
NC_018731.3:g.74410078C>A	ENSFCAT00000047502.2:c.58C>A	ENSFCAP00000025794.2:p.Pro20Thr	missense	rs784121006	not in OMIA	no pathogenic variant in ConVartT	MutPred2	neutral	LIST-S2	neutral	Panther	probably benign	PhD-SNP	neutral	SNPs&Go	neutral	PolyPhen2_HumDiv	probably damaging	PolyPhen2_HumVar	probably damaging	PredictSNP	neutral	MetaSNP	neutral	SuSPect	neutral
NC_018732.3:g.5611179C>G	ENSFCAT00000037678.3:c.1264G>C; ENSFCAT00000071865.1:c.1224+3449G>C; ENSFCAT00000076046.1:c.1224+3449G>C; ENSFCAT00000076080.1:c.1224+3449G>C	ENSFCAP00000037944.3:p.Val422Leu	missense	rs785132871	not in OMIA	no pathogenic variant in ConVartT	MutPred2	neutral	LIST-S2	neutral	Panther	no score	PhD-SNP	neutral	SNPs&Go	neutral	PolyPhen2_HumDiv	Unknown	PolyPhen2_HumVar	Unknown	PredictSNP	neutral	MetaSNP	neutral	SuSPect	neutral
NC_018739.3:g.42230071C>G	ENSFCAT00000025462.4:c.38+4396G>C; ENSFCAT00000050920.2:c.511-191G>C; ENSFCAT00000080703.1:c.614G>C	ENSFCAP00000059144.1:p.Cys205Ser	missense	rs783038974	not in OMIA	no pathogenic variant in ConVartT	MutPred2	neutral	LIST-S2	neutral	Panther	no score	PhD-SNP	neutral	SNPs&Go	neutral	PolyPhen2_HumDiv	Unknown	PolyPhen2_HumVar	Unknown	PredictSNP	neutral	MetaSNP	neutral	SuSPect	no score
NC_018733.3:g.8394594A>C	NSFCAT00000007183.5:c.1171A>C	ENSFCAP00000006659.3:p.Met391Leu	missense	rs785415557	not in OMIA	change is reference	MutPred2	neutral	LIST-S2	neutral	Panther	no score	PhD-SNP	neutral	SNPs&Go	neutral	PolyPhen2_HumDiv	benign	PolyPhen2_HumVar	benign	PredictSNP	neutral	MetaSNP	neutral	SuSPect	neutral
NC_018729.3:g.93598643T>C	ENSFCAT00000049491.3:c.113T>C; ENSFCAT00000079214.1:c.113T>C	ENSFCAP00000035885.2:p.Leu38Pro; ENSFCAP00000057256.1:p.Leu38Pro	missense	rs43982585	not in OMIA	no pathogenic variant in ConVartT	MutPred2	neutral	LIST-S2	neutral	Panther	no score	PhD-SNP	neutral	SNPs&Go	neutral	PolyPhen2_HumDiv	benign	PolyPhen2_HumVar	benign	PredictSNP	neutral	MetaSNP	neutral	SuSPect	neutral
NC_018731.3:g.142648080A>G	ENSFCAT00000008702.5:c.-371T>C; ENSFCAT00000079648.1:c.32T>C	ENSFCAP00000057506.1:p.Leu11Pro	missense	rs784107016	not in OMIA	no pathogenic variant in ConVartT	MutPred2	neutral	LIST-S2	neutral	Panther	no score	PhD-SNP	neutral	SNPs&Go	neutral	PolyPhen2_HumDiv	Unknown	PolyPhen2_HumVar	Unknown	PredictSNP	Deleterious	MetaSNP	disease	SuSPect	neutral
NC_018731.3:g.156026256T>C	ENSFCAT00000004820.6:c.122T>C; ENSFCAT00000084596.1:c.107T>C	ENSFCAP00000053384.1:p.Ile41Thr; ENSFCAP00000051898.1:p.Ile36Thr	missense	rs783398855	not in OMIA	no pathogenic variant in ConVartT	MutPred2	neutral	LIST-S2	neutral	Panther	no score	PhD-SNP	neutral	SNPs&Go	neutral	PolyPhen2_HumDiv	benign	PolyPhen2_HumVar	benign	PredictSNP	neutral	MetaSNP	neutral	SuSPect	neutral
NC_018739.3:g.37769074A>G	ENSFCAT00000013834.6:c.1100A>G; ENSFCAT00000055317.2:c.968A>G	ENSFCAP00000012825.6:p.His367Arg; ENSFCAP00000040554.2:p.His323Arg	missense	rs784206448	not in OMIA	no pathogenic variant in ConVartT	MutPred2	neutral	LIST-S2	neutral	Panther	probably benign	PhD-SNP	neutral	SNPs&Go	neutral	PolyPhen2_HumDiv	possibly damaging	PolyPhen2_HumVar	possibly damaging	PredictSNP	neutral	MetaSNP	neutral	SuSPect	neutral
NC_018729.3:g.34664850A>G	ENSFCAT00000011112.6:c.44A>G; ENSFCAT00000036712.3:c.*272+15987T>C; ENSFCAT00000076887.1:c.44A>G	ENSFCAP00000010321.5:p.His15Arg; ENSFCAP00000055705.1:p.His15Arg	missense	rs784160343	not in OMIA	no pathogenic variant in ConVartT	MutPred2	neutral	LIST-S2	neutral	Panther	no score	PhD-SNP	neutral	SNPs&Go	neutral	PolyPhen2_HumDiv	benign	PolyPhen2_HumVar	benign	PredictSNP	neutral	MetaSNP	neutral	SuSPect	neutral
NC_018734.3:g.26464164C>T	ENSFCAT00000024140.4:c.5356G>A; ENSFCAT00000068166.1:c.5473G>A	ENSFCAP00000053271.1:p.Ala1786Thr; ENSFCAP00000052408.1:p.Ala1825Thr	missense	rs785140888	not in OMIA	no pathogenic variant in ConVartT	MutPred2	neutral	LIST-S2	pathogenic	Panther	possibly damaging	PhD-SNP	neutral	SNPs&Go	neutral	PolyPhen2_HumDiv	probably damaging	PolyPhen2_HumVar	probably damaging	PredictSNP	neutral	MetaSNP	neutral	SuSPect	neutral
NC_018735.3:g.91496980G>A	ENSFCAT00000013327.5:c.1033C>T; ENSFCAT00000035096.3:c.508+563C>T; ENSFCAT00000067018.2:c.951+391C>T	ENSFCAP00000012356.5:p.Arg345Trp	missense	rs786059227	not in OMIA	no pathogenic variant in ConVartT	MutPred2	neutral	LIST-S2	neutral	Panther	no score	PhD-SNP	neutral	SNPs&Go	neutral	PolyPhen2_HumDiv	possibly damaging	PolyPhen2_HumVar	benign	PredictSNP	Deleterious	MetaSNP	disease	SuSPect	no score
NC_018737.3:g.12185918A>G	ENSFCAT00000031716.4:c.1060A>G; ENSFCAT00000037836.3:c.859A>G	ENSFCAP00000025066.4:p.Ile354Val; ENSFCAP00000039887.2:p.Ile287Val	missense	rs783702296	not in OMIA	no pathogenic variant in ConVartT	MutPred2	neutral	LIST-S2	neutral	Panther	no score	PhD-SNP	neutral	SNPs&Go	neutral	PolyPhen2_HumDiv	benign	PolyPhen2_HumVar	benign	PredictSNP	neutral	MetaSNP	neutral	SuSPect	neutral
NC_018724.3:g.83113726del	ENSFCAT00000022825.4:c.1101-343del; ENSFCAT00000072193.1:c.70del	ENSFCAP00000054028.1:p.Glu24ArgfsTer85	frameshift	rs783131720	not in OMIA	no pathogenic variant in ConVartT	MutPredLof	neutral
NC_018734.3:g.960622_960635del	ENSFCAT00000010786.6:c.1235-95_1235-82del; ENSFCAT00000074911.1:c.1368_1381del	ENSFCAP00000059441.1:p.Arg457GlufsTer63	frameshift	rs782975487	not in OMIA	no pathogenic variant in ConVartT	MutPredLof	neutral
NC_018723.3:g.199178950dup	ENSFCAT00000028619.3:c.1572dup	ENSFCAP00000016485.1:p.Ter525IlefsTer?	frameshift	rs784229075	not in OMIA	no pathogenic variant in ConVartT	MutPredLof	neutral
NC_018741.3:g.114618255dup	ENSFCAT00000024610.4:c.927dup; ENSFCAT00000064115.1:c.312dup; ENSFCAT00000085926.1:c.891dup	ENSFCAP00000022506.3:p.Thr310AspfsTer3; ENSFCAP00000043689.1:p.Thr105AspfsTer3; ENSFCAP00000056858.1:p.Thr298AspfsTer3	frameshift	rs783561583	not in OMIA	no pathogenic variant in ConVartT	MutPredLof	neutral
NC_018724.3:g.166040174dup	ENSFCAT00000008634.6:c.11819dup	ENSFCAP00000008002.5:p.Lys3942GlufsTer15	frameshift	rs783719819	not in OMIA	no pathogenic variant in ConVartT	MutPredLof	neutral
NC_018724.3:g.29977204del	ENSFCAT00000012729.4:c.145del	ENSFCAP00000011799.1:p.Arg49GlyfsTer25	frameshift	rs785603953	not in OMIA	no pathogenic variant in ConVartT	MutPredLof	neutral
NC_018726.3:g.140314646dup	ENSFCAT00000055200.1:c.203dup; ENSFCAT00000057197.1:c.203dup; ENSFCAT00000058782.1:c.203dup	ENSFCAP00000043231.1:p.Pro69ThrfsTer80; ENSFCAP00000040046.1:p.Pro69ThrfsTer80; ENSFCAP00000048822.1:p.Pro69ThrfsTer80	frameshift	rs783666159	not in OMIA	no pathogenic variant in ConVartT	MutPredLof	neutral
NC_018724.3:g.156387748dup	ENSFCAT00000010569.6:c.795dup; ENSFCAT00000054804.1:c.795dup; ENSFCAT00000071137.1:c.792dup	ENSFCAP00000009810.6:p.Arg267AlafsTer33; ENSFCAP00000047164.1:p.Arg267AlafsTer33; ENSFCAP00000057782.1:p.Arg266AlafsTer33	frameshift	rs784310940	not in OMIA	no pathogenic variant in ConVartT	MutPredLof	neutral
NC_018728.3:g.70080729del	ENSFCAT00000014071.6:c.671del	ENSFCAP00000013045.4:p.Gly224AlafsTer35	frameshift	rs783676462	not in OMIA	no pathogenic variant in ConVartT	MutPredLof	neutral
NC_018739.3:g.22826835del	ENSFCAT00000005306.5:c.3199del; ENSFCAT00000036835.2:c.3157del; ENSFCAT00000047623.2:c.2890del	ENSFCAP00000004918.5:p.Leu1067CysfsTer52; ENSFCAP00000038376.2:p.Leu1053CysfsTer52; ENSFCAP00000038786.2:p.Leu964CysfsTer52	frameshift	rs784089752	not in OMIA	no pathogenic variant in ConVartT	MutPredLof	neutral
NC_018727.3:g.113089062del	ENSFCAT00000031966.4:c.1070del; ENSFCAT00000039624.3:c.1070del; ENSFCAT00000071666.1:c.1070del	ENSFCAP00000025501.3:p.Lys357ArgfsTer15; ENSFCAP00000030074.2:p.Lys357ArgfsTer15; ENSFCAP00000051760.1:p.Lys357ArgfsTer15	frameshift	rs785561494	not in OMIA	no pathogenic variant in ConVartT	MutPredLof	neutral
NC_018724.3:g.54472851G>A	ENSFCAT00000025070.4:c.183G>A; ENSFCAT00000053606.1:c.183G>A	ENSFCAP00000023418.1:p.Trp61Ter; ENSFCAP00000046979.1:p.Trp61Ter	nonsense	rs784378598	not in OMIA	no pathogenic variant in ConVartT over entire location	Panther	probably damaging	MutPredLof	Neutral
NC_018728.3:g.32545719G>A	ENSFCAT00000068681.1:c.1795C>T	ENSFCAP00000056033.1:p.Arg599Ter	nonsense	rs43831546	not in OMIA	no pathogenic variant in ConVartT over entire location	Panther	no score	MutPredLof	Neutral
NC_018735.3:g.95578859G>T	ENSFCAT00000000393.6:c.1036G>T	ENSFCAP00000000363.5:p.Glu346Ter	nonsense	rs784627127	not in OMIA	no pathogenic variant in ConVartT over entire location	Panther	no score	MutPredLof	Neutral
NC_018733.3:g.15846486G>A	ENSFCAT00000004255.6:c.4926-2161G>A; ENSFCAT00000060772.2:c.4926-2161G>A; ENSFCAT00000084924.1:c.595C>T	ENSFCAP00000055179.1:p.Gln199Ter	nonsense	rs785201979	not in OMIA	no pathogenic variant in ConVartT over entire location	Panther	no score	MutPredLof	Neutral
NC_018724.3:g.163784246G>A	ENSFCAT00000007552.6:c.285G>A	ENSFCAP00000006992.5:p.Trp95Ter	nonsense	rs783081715	not in OMIA	no pathogenic variant in ConVartT over entire location	Panther	no score	MutPredLof	Neutral
NC_018739.3:g.69256238G>A	ENSFCAT00000029010.4:c.556C>T	ENSFCAP00000016707.3:p.Gln186Ter	nonsense	rs782989976	not in OMIA	no pathogenic variant in ConVartT over entire location	Panther	no score	MutPredLof	Neutral
NC_018736.3:g.11990853C>T	ENSFCAT00000005703.6:c.679C>T; ENSFCAT00000076620.1:c.837C>T	ENSFCAP00000005293.4:p.Arg227Ter; ENSFCAP00000059760.1:p.Tyr279=	nonsense	rs783961802	not in OMIA	no pathogenic variant in ConVartT over entire location	Panther	no score	MutPredLof	Neutral
NC_018728.3:g.40835707G>A	ENSFCAT00000036985.3:c.321-1320C>T; ENSFCAT00000082763.1:c.355C>T; ENSFCAT00000084972.1:c.355C>T	ENSFCAP00000054419.1:p.Arg119Ter; ENSFCAP00000061337.1:p.Arg119Ter	nonsense	rs785062713	not in OMIA	no pathogenic variant in ConVartT over entire location	Panther	no score	MutPredLof	Neutral
NC_018729.3:g.37951080A>T	ENSFCAT00000016281.6:c.1781T>A; ENSFCAT00000058460.2:c.1781T>A; ENSFCAT00000076592.1:c.1628T>A; ENSFCAT00000084103.1:c.1234+13433A>T	ENSFCAP00000015131.4:p.Leu594Ter; ENSFCAP00000044198.1:p.Leu594Ter; ENSFCAP00000055931.1:p.Leu543Ter	nonsense	rs783740648	not in OMIA	no pathogenic variant in ConVartT over entire location	Panther	no score	MutPredLof	Neutral
NC_018730.3:g.104438248G>A	ENSFCAT00000013371.6:c.-2-1141C>T; ENSFCAT00000045829.3:c.-2-1141C>T; ENSFCAT00000073903.1:c.68-1141C>T; ENSFCAT00000078299.1:c.28C>T	ENSFCAP00000052299.1:p.Arg10Ter	nonsense	rs785089103	not in OMIA	no pathogenic variant in ConVartT over entire location	Panther	no score	MutPredLof	no score
NC_018730.3:g.26731518C>T	ENSFCAT00000014056.3:c.169C>T	ENSFCAP00000013031.1:p.Gln57Ter	nonsense	rs783280169	not in OMIA	no pathogenic variant in ConVartT over entire location	Panther	probably damaging	MutPredLof	Neutral
NC_018738.3:g.9254712G>A	ENSFCAT00000013478.6:c.1276C>T	ENSFCAP00000012496.4:p.Gln426Ter	nonsense	rs783351076	not in OMIA	no pathogenic variant in ConVartT over entire location	Panther	no score	MutPredLof	Neutral
NC_018737.3:g.11114273G>T	ENSFCAT00000028075.4:c.1822G>T	ENSFCAP00000023198.4:p.Glu608Ter	nonsense	rs785521816	not in OMIA	no pathogenic variant in ConVartT over entire location	Panther	no score	MutPredLof	Neutral
