## Supplementary Table S5 for "Variant classification guidelines for animals to objectively evaluate genetic variant pathogenicity"

### Sheet: Sheet1 (2)
Suppl. Table S5. Overview of the pathogenic variant data set
Variant	phenotype	OMIA id	inheritance	Consequence	OMIA variant ID	OMIA pubmed ID	Phene category	similar human trait	in silico tool used (+ which)	population data?	year of publication	ACMG class	AVCG class	Number of samples genotyped	Wt/Wt overall	Wt/Vt overall	Vt/Vt overall	allele frequency mutant allele	Protein	Change	In silico tool 1	Outcome tool 1	In silico tool 2	Outcome tool 2	In silico tool 3	Outcome tool 3	In silico tool 4	Outcome tool 4	In silico tool 5	Outcome tool 5	In silico tool 6	Outcome tool 6	In silico tool 7	Outcome tool 7	In silico tool 8	Outcome tool 8	In silico tool 9	Outcome tool 9	In silico tool 10	Outcome tool 10
PKD1:c.9882C>A	Polycystic kidney disease	000807-9685	AD	nonsense	314	15466259	Renal / urinary system phene	173900	No	Yes	2004	benign	pathogenic	48949	48214	735	0	0.00750781425565384	Felis_catus_ENSFCAP00000058304_1_sequence	C3288X	Panther	no score	MutPredLof	Neutral
CLCN1:c.1930+1G>T	Congenital myotonia	000698-9685	AR	splice site	408	25356766	Muscle phene	160800	Yes (MaxEntScan)	Yes	2014	pathogenic	pathogenic	31579	31578	0	1	0.0000316666138889769	Felis_catus_ENSFCAP00000006748_4_sequence	g.158986498G>T; c.1930+1G>T	Spliceator	donor site identified in wt, but not in mutant sequence	SpliceSitePredictions	donor site identified in wt; not in mutant	GENSCAN	donor site score is 27 for mutant; 86 for wt
WNK4:c.2899C>T	Hypokalaemic periodic paralysis	001759-9685	AR	nonsense	312	23285264	Muscle phene	170500	No	Yes	2012	pathogenic	pathogenic	31702	31695	7	0	0.000110403129140117	Felis_catus_ENSFCAP00000061096_1_sequence	Q1051X	Panther	no score	MutPredLof	Neutral
KIF3B:c.1000G>A	Progressive retinal atrophy	002267-9685	AR	missense	1191	32386558	Vision / eye phene	618955	No	No	2020	pathogenic	pathogenic	31914	31591	312	11	0.00523281318543586	Felis_catus_ENSFCAP00000020361_3_sequence	A334T	Panther	probably damaging	PhD-SNP	Disease	SNPs&Go	Disease	MutPred2	pathogenic	PolyPhen2_HumDiv	probably damaging	PolyPhen2_HumVar	possibly damaging	PredictSNP	Deleterious	LIST-S2	pathogenic	MetaSNP	disease	SuSPect	pathogenic
TRPV4;c.1024G>T	Osteochondrodysplasia and earfold	000319-9685	AD	missense	140	27063440	Hearing / vestibular / ear phene	606835 - 113500 - 156530 - 168400 - 184095	Yes (Polyphen-2)	Yes	2016	benign	pathogenic	31901	31154	743	4	0.0117707908842983	Felis_catus_ENSFCAP00000053057_1_sequence	V434F	Panther	no score	PhD-SNP	Neutral	SNPs&Go	Neutral	MutPred2	pathogenic	PolyPhen2_HumDiv	probably damaging	PolyPhen2_HumVar	probably damaging	PredictSNP	Deleterious	LIST-S2	pathogenic	MetaSNP	disease	SuSPect	no score
HEXB:c.667C>T	Gangliosidosis, GM2, type II	001462-9685	AR	nonsense	309	16872651	Lysosomal storage disease	268800	No	No	2006	pathogenic	pathogenic	31579	31579	0	0	0	Felis_catus_ENSFCAP00000016100_4_sequence	R266X	Panther	no score	MutPredLof	Neutral
CRX:c.546del*	rod-cone dysplasia (Rdy)	000881-9685	AD	frameshift	916	20053974	Vision / eye phene	613829 - 120970	No	Yes	2010	pathogenic	pathogenic	352	352	0	0	0	Felis_catus_ENSFCAP00000041690_1_sequence	P187fs	MutPredLof	Neutral
COLQ:c.1190G>A	congenital myasthenic syndrome	001621-9685	AR	missense	944	26327126; 26374066	Muscle phene	603034	Yes (Polyphen-2, SNAP, PROVEAN)	Yes	2015	pathogenic	pathogenic	31784	31732	51	1	0.00083375283161339	Felis_catus_ENSFCAP00000029111_2_sequence	C397Y	Panther	no score	PhD-SNP	Disease	SNPs&Go	Disease	MutPred2	pathogenic	PolyPhen2_HumDiv	probably damaging	PolyPhen2_HumVar	probably damaging	PredictSNP	Deleterious	LIST-S2	neutral	MetaSNP	disease	SuSPect	neutral
DMD:c.1180C>T*	Duchenne muscular dystrophy	001081-9685	XR	nonsense	1510	36359052	Muscle phene	310200	Yes (PROVEAN, MutPred-LOF)	Yes	2022	pathogenic	pathogenic	95	95	0	0	0	Felis_catus_ENSFCAP00000055974_1_sequence	R394X	Panther	probably benign	MutPredLof	Neutral
GLB1:c.1448G>C	gangliosidosis GM1	000402-9685	AR	missense	126	18353697	Lysosomal storage disease	230500	No	Yes	2008	pathogenic	pathogenic	31575	31575	0	0	0	Felis_catus_ENSFCAP00000019661_1_sequence	R483P	Panther	probably damaging	PhD-SNP	Disease	SNPs&Go	Disease	MutPred2	pathogenic	PolyPhen2_HumDiv	probably damaging	PolyPhen2_HumVar	probably damaging	PredictSNP	Deleterious	LIST-S2	pathogenic	MetaSNP	disease	SuSPect	pathogenic
ARSB:c.1427T>C	Mucopolysaccharidosis VI	000666-9685	AR	missense	132	8910299	Lysosomal storage disease	253200	No	Yes	1996	pathogenic	pathogenic	31579	31579	0	0	0	Felis_catus_ENSFCAP00000054046_1_sequence	L496P	Panther	no score	PhD-SNP	Disease	SNPs&Go	Disease	MutPred2	pathogenic	PolyPhen2_HumDiv	probably damaging	PolyPhen2_HumVar	probably damaging	PredictSNP	Deleterious	LIST-S2	neutral	MetaSNP	disease	SuSPect	pathogenic
MAN2B1:c.1749_1752delCCAG**	Mannosidosis, alpha	000625-9685	AR	frameshift	499	9396732	Lysosomal storage disease	248500	No	No	1997	pathogenic	pathogenic	1002	1002	0	0	0	Felis_catus_ENSFCAP00000032748_2_sequence	Q854fs	MutPredLof	Neutral
UROS:c.140C>T	Porphyria	001175-9685	AR	missense	137	20485863	Integument (skin) phene	263700	No	Yes	2010	benign	likely pathogenic	31377	30995	369	13	0.006294	Felis_catus_ENSFCAP00000008858_4_sequence	S66F	Panther	possibly damaging	PhD-SNP	Neutral	SNPs&Go	Neutral	MutPred2	neutral	PolyPhen2_HumDiv	benign	PolyPhen2_HumVar	benign	PredictSNP	neutral	LIST-S2	neutral	MetaSNP	neutral	SuSPect	neutral
UROS:c.331G>A	Porphyria	001175-9685	AR	missense	137	20485863	Integument (skin) phene	263700	No	Yes	2010	likely pathogenic	likely pathogenic	31579	31579	0	0	0	Felis_catus_ENSFCAP00000008858_4_sequence	G130S	Panther	probably damaging	PhD-SNP	Disease	SNPs&Go	Neutral	MutPred2	neutral	PolyPhen2_HumDiv	probably damaging	PolyPhen2_HumVar	probably damaging	PredictSNP	neutral	LIST-S2	pathogenic	MetaSNP	neutral	SuSPect	neutral
GUSB:g.16120173G>A; p.(E351K)	mucopolysaccharidosis VII	000667-9685	AR	missense	133	10366443	Lysosomal storage disease	253220	No	No	1999	pathogenic	pathogenic	31577	31577	0	0	0	Felis_catus_ENSFCAP00000006431_5_sequence	E389K	Panther	probably damaging	PhD-SNP	Disease	SNPs&Go	Disease	MutPred2	pathogenic	PolyPhen2_HumDiv	probably damaging	PolyPhen2_HumVar	probably damaging	PredictSNP	Deleterious	LIST-S2	pathogenic	MetaSNP	disease	SuSPect	pathogenic
GUSB:g.16123229T>G; S475A	mucopolysaccharidosis VII	000667-9685	AR	missense	139	26118695	Lysosomal storage disease	253220	Yes (SIFT)	Yes	2015	likely pathogenic	likely pathogenic	31576	31576	0	0	0	Felis_catus_ENSFCAP00000006431_5_sequence	S513A	Panther	probably benign	PhD-SNP	Neutral	SNPs&Go	Neutral	MutPred2	neutral	PolyPhen2_HumDiv	benign	PolyPhen2_HumVar	benign	PredictSNP	neutral	LIST-S2	pathogenic	MetaSNP	neutral	SuSPect	neutral
GUSB:g.16123232C>T;R476W	mucopolysaccharidosis VII	000667-9685	AR	missense	139	26118695	Lysosomal storage disease	253220	Yes (SIFT)	Yes	2015	likely pathogenic	likely pathogenic	31576	31576	0	0	0	Felis_catus_ENSFCAP00000006431_5_sequence	R514W	Panther	probably damaging	PhD-SNP	Disease	SNPs&Go	Disease	MutPred2	pathogenic	PolyPhen2_HumDiv	probably damaging	PolyPhen2_HumVar	probably damaging	PredictSNP	Deleterious	LIST-S2	pathogenic	MetaSNP	disease	SuSPect	pathogenic
AIPL1:g.940445C>T	Leber congenital amaurosis	001222-9685	AR	nonsense	1214	27030474	Vision / eye phene	204000	No	Yes	2016	pathogenic	pathogenic	22751	22741	8	2	0.000263724671443014	Felis_catus_ENSFCAP00000018785_3_sequence	R193X	Panther	probably benign	MutPredLof	Neutral
CEP290:g.112522818C>A	Retinal degeneration II	001244-9685	AR	splice site	384	17507457	Vision / eye phene	611755 - 610189	No	Yes	2007	benign	pathogenic	32538	31965	537	36	0.00935828877005348	Felis_catus_ENSFCAP00000022016_4_sequence	g.112522818A>C; c.7584+9T>G	Spliceator	donor site identified in wt and mutant sequence	SpliceSitePredictions	donor site identified in mutant; not in wt	GENSCAN	wt and mutant predictions exactly the same for this splice donor site - score of 108 for both
CLN6:g.39334330G>A	Neuronal ceroid lipofuscinosis, 6	001443-9685	AR	nonsense	1213	32518081	Lysosomal storage disease / Nervous system phene	601780	No	No	2020	pathogenic	pathogenic	1002	1002	0	0	0	Felis_catus_ENSFCAP00000016597_1_sequence	W223X	Panther	probably damaging	MutPredLof	Neutral
CTSK:g.105945826G>A	Pyknodysostosis	002607-9685	AR	nonsense	1517	36532681	Skeleton phene (incl. short stature & teeth)	265800	Yes (PROVEAN)	No	2022	pathogenic	pathogenic	NA					Felis_catus_ENSFCAP00000003357_3_sequence	R242X	Panther	possibly damaging	MutPredLof	Neutral
CYB5R3:g.137967506C>T**	Methaemoglobinaemia, CYB5R3-related	002131-9685	AR	missense	1155	31650629	Haematopoietic system phene	250800	Yes (PROVEAN)	No	2019	pathogenic	likely pathogenic/likely pathogenic/pathogenic	1002	1002	0	0	0	Felis_catus_ENSFCAP00000041392_2_sequence	G183S	Panther	probably damaging	PhD-SNP	Disease	SNPs&Go	Disease	MutPred2	pathogenic	PolyPhen2_HumDiv	probably damaging	PolyPhen2_HumVar	probably damaging	PredictSNP	Deleterious	LIST-S2	pathogenic	MetaSNP	disease	SuSPect	neutral
CYB5R3:g.137970815C>G**	Methaemoglobinaemia, CYB5R3-related	002131-9685	AR	splice site	1156	31650629	Haematopoietic system phene	250800	Yes (PROVEAN)	No	2019	pathogenic	pathogenic	1002	1002	0	0	0	Felis_catus_ENSFCAP00000041392_2_sequence	g.137970815C>G; c.232-1G>C	Spliceator	acceptor site identified in wt, but not mutant sequence	SpliceSitePredictions	acceptor site identified in wt; not in mutant	GENSCAN	wt and mutant acceptor site score at exon 6 is the same; other scores change slightly (coding region score, probability of exon, exon score)
CYP11B1:g.84247412G>A	Adrenal hyperplasia, congenital, due to 11-beta hydroxylase deficiency	001661-9685	AR	missense	117	22827537	Endocrene / exocrine phene (incl. mammary gland)	202010	No	No	2012	variant of unknown significance	variant of unknown significance	31495	31495	0	0	0	Felis_catus_ENSFCAP00000050063_2_sequence	R384Q	Panther	probably damaging	PhD-SNP	Disease	SNPs&Go	Disease	MutPred2	pathogenic	PolyPhen2_HumDiv	probably damaging	PolyPhen2_HumVar	probably damaging	PredictSNP	Deleterious	LIST-S2	neutral	MetaSNP	disease	SuSPect	pathogenic
CYP27B1:g.86180375C>A	Vitamin D-deficiency rickets, type I	000837-9685	AR	nonsense	315	22553308	Skeleton phene (incl. short stature & teeth)	264700	No	No	2012	pathogenic	pathogenic	31559	31559	0	0	0	Felis_catus_ENSFCAP00000013638_1_sequence	E213X	Panther	probably benign	MutPredLof	Neutral
DMD:g.27988938G>A*	Becker muscular dystrophy	001888-9685	XR	missense	1531	36834603	Muscle phene	300376	Yes (PredictSNP, PROVEAN, MutPred2)	Yes	2023	likely pathogenic	pathogenic	597	597	0	0	0	Felis_catus_ENSFCAP00000055974_1_sequence	H1379Y	Panther	probably benign	PhD-SNP	Neutral	SNPs&Go	Neutral	MutPred2	neutral	PolyPhen2_HumDiv	possibly damaging	PolyPhen2_HumVar	benign	PredictSNP	Neutral	LIST-S2	pathogenic	MetaSNP	neutral	SuSPect	neutral
DSG4:g.55315010del	Hair shaft dysplasia	002452-9685	AR	frameshift	1392	34878611	Integument (skin) phene	607903	No	Yes	2021	pathogenic	pathogenic	1002	1002	0	0	0	Felis_catus_ENSFCAP00000017616_2_sequence	I26Lfs*4	MutPredLof	not possible
DSG4:g.55336127del	Hair shaft dysplasia	002452-9685	AR	frameshift	1393	34878611	Integument (skin) phene	607903	No	Yes	2021	pathogenic	pathogenic	1002	1002	0	0	0	Felis_catus_ENSFCAP00000017616_2_sequence	H593Tfs*23	MutPredLof	Neutral
F11:g.17176154G>A	Factor XI deficiency	000363-9685	AR	missense	1472	35627175	Haematopoietic system phene	612416	Yes (PROVEAN, SIFT)	Yes	2022	benign	pathogenic	994	902	79	13	0.0528169014084507	Felis_catus_ENSFCAP00000001438_3_sequence	V516M	Panther	possibly damaging	PhD-SNP	Disease	SNPs&Go	Neutral	MutPred2	pathogenic	PolyPhen2_HumDiv	probably damaging	PolyPhen2_HumVar	probably damaging	PredictSNP	Deleterious	LIST-S2	pathogenic	MetaSNP	disease	SuSPect	pathogenic
F9:g.117091961A	Haemophilia B	000438-9685	XR	missense	127	15822564	Haematopoietic system phene	306900	No	No	2005	likely pathogenic	likely pathogenic	31562	31562	0	0	0	Felis_catus_ENSFCAP00000006767_3_sequence	C128Y	Panther	probably damaging	PhD-SNP	Disease	SNPs&Go	Disease	MutPred2	pathogenic	PolyPhen2_HumDiv	probably damaging	PolyPhen2_HumVar	probably damaging	PredictSNP	Deleterious	LIST-S2	pathogenic	MetaSNP	disease	SuSPect	pathogenic
F9:g.117111577C>T**	Haemophilia B	000438-9685	XR	nonsense	310	15822564	Haematopoietic system phene	306900	No	No	2005	likely pathogenic	likely pathogenic	31558	31558	0	0	0	Felis_catus_ENSFCAP00000006767_3_sequence	R384X	Panther	possibly damaging	MutPredLof	Neutral
FASLG:g.16871916dup	Autoimmune lymphoproliferative syndrome	002064-9685	AR	frameshift	613	27770190	Immune sytem phene	601859	No	Yes	2017	pathogenic	pathogenic	30626	30626	0	0	0	Felis_catus_ENSFCAP00000033003_1_sequence	R140Kfs*37	MutPredLof	Neutral
FOXN1:g.18255880_18255883del	Hypotrichosis, with short life expectancy	001949-9685	AR	frameshift	1319	25781316	Integument (skin) phene	601705	Yes (PROVEAN)	Yes	2015	pathogenic	pathogenic	31798	31794	4	0	0.0000628970375495314	Felis_catus_ENSFCAP00000007665_4_sequence	L343Gfs*203	MutPredLof	Neutral
GM2A:g.198114664_198114667del	Gangliosidosis, GM2, GM2A deficiency	001427-9685	AR	frameshift	496	16200419	Lysosomal storage disease	272750	No	No	2005	pathogenic	pathogenic	31541	31541	0	0	0	Felis_catus_ENSFCAP00000011944_5_sequence	V173Sfs*17	MutPredLof	Neutral
GNPTAB:g.124431151G>A	Mucolipidosis II	001248-9685	AR	nonsense	1035	30591066	Lysosomal storage disease	252500	No	Yes	2018	pathogenic	pathogenic	1002	1002	0	0	0	Felis_catus_ENSFCAP00000007677_5_sequence	Q881X	Panther	probably damaging
GRHPR:g.60968927G>A	Primary hyperoxaluria type II (Oxalosis II)	000821-9685	AR	splice site	383	NA	Renal / urinary system phene	260000	No	No	2009	pathogenic	pathogenic	31579	31571	8	0	0.000126666455555907	Felis_catus_ENSFCAP00000057295_1_sequence	N169Kfs*46	Spliceator	acceptor site identified in wt and mutant sequence	SpliceSitePredictions	acceptor site identified in wt; not in mutant	GENSCAN	acceptor site identified in wt; not in mutant
HEXB:g.141571030_141571044del**	Gangliosidosis, GM2, type II (Sandhoff or variant 0)	001462-9685	AR	splice site	381	19231264	Lysosomal storage disease	268800	No	Yes	2009	pathogenic	pathogenic	31576	31574	2	0	0.0000316696224980998	Felis_catus_ENSFCAP00000016100_4_sequence	g.141571030_141571044del; c.1244-8_1250del	Spliceator	acceptor site identified in wt, but not mutant sequence	SpliceSitePredictions	acceptor site identified in wt; not in mutant	GENSCAN	wt and mutant acceptor site scores the same; only probability of last 4 (and terminal) exons differs slightly
HEXB:g.141571788_141571812inv**	Gangliosidosis, GM2, type II (Sandhoff or variant 0)	001462-9685	AR	frameshift	741	15081585	Lysosomal storage disease	268800	No	No	2004	pathogenic	pathogenic	31577	31577	0	0	0	Felis_catus_ENSFCAP00000016100_4_sequence	F532Lfs*4	MutPredLof	Neutral	MutPredLof	Neutral
HPS5:g.76211236C>T	Pink-eye	002116-9685	AR	splice site	1423	32558164	Pigmentation phene	614074	Yes (PROVEAN, NNSPLICE 0.9)	Yes	2020	pathogenic	pathogenic	1002	1002	0	0	0	Felis_catus_ENSFCAP00000010366_5_sequence	g.76211236C>T; c.2571-1G>A	Spliceator	acceptor site not identified in wt or mutant sequence (with 90% reliability score threshold)	SpliceSitePredictions	acceptor site identified in wt; not in mutant	GENSCAN	acceptor site score is 59 for wt, 30 for mutant
ITGA2B:g.44416063del	Glanzmann's thrombasthenia	001000-9685	AR	frameshift	1245	32935881	Haematopoietic system phene	273800	Yes (SIFT)	No	2020	pathogenic	pathogenic	NA					Felis_catus_ENSFCAP00000002813_6_sequence	P661fs	MutPredLof	Neutral
ITGB2:g.1772101_1772124del*	Leukocyte adhesion deficiency, type I	000595-9685	AR	splice site	775	28750142	Immune sytem phene	116920	Yes (PROVEAN)	Yes	2017	pathogenic	pathogenic	93	0	0	0	0	Felis_catus_ENSFCAP00000038336_3_sequence		Spliceator	donor site identified in wt, but not mutant sequence	SpliceSitePredictions	donor site identified in wt; not in mutant	GENSCAN	donor site identified in wt; not in mutant
KRT14:g.42361726G>A*	Epidermolysis bullosa, simplex, KRT14-related	002281-9685	AR	nonsense	1229	32657488	Integument (skin) phene	131760	No	Yes	2020	pathogenic	pathogenic	154	154	0	0	0	RefSeq XM_003996860.5	Q327X	Panther	possibly damaging	MutPredLof	Neutral
L2HGDH:g.97881395G>A*	L-2-hydroxyglutaricacidemia	001371-9685	AR	nonsense	1535	36880414	Nervous system phene	236792	No	Yes	2023	pathogenic	pathogenic	28	28	0	0	0	Felis_catus_ENSFCAP00000050254_1_sequence	Q133X	Panther	no score	MutPredLof	Neutral
L2HGDH:g.100207200T>C	L-2-hydroxyglutaric aciduria	001371-9685	AR	missense	1317	34062805	Nervous system phene	236792	Yes (PredictSNP, PROVEAN, MutPred2)	Yes	2021	variant of unknown significance	variant of unknown significance	1002	1002	0	0	0	Felis_catus_ENSFCAP00000050254_1_sequence	H434R	Panther	no score	PhD-SNP	Disease	SNPs&Go	Disease	MutPred2	pathogenic	PolyPhen2_HumDiv	probably damaging	PolyPhen2_HumVar	probably damaging	PredictSNP	Deleterious	LIST-S2	pathogenic	MetaSNP	disease	SuSPect	pathogenic
LPL:g.38078551C>T	Hyperlipoproteinaemia	001210-9685	AR	missense	131	8636438	Homeostasis / metabolism phene	238600	No	No	1996	pathogenic	pathogenic	31579	31575	4	0	0.0000633332277779537	Felis_catus_ENSFCAP00000054584_1_sequence	G439R	Panther	probably damaging	PhD-SNP	Disease	SNPs&Go	Disease	MutPred2	pathogenic	PolyPhen2_HumDiv	probably damaging	PolyPhen2_HumVar	probably damaging	PredictSNP	Deleterious	LIST-S2	pathogenic	MetaSNP	disease	SuSPect	neutral
LTBP2:g.121929604_121929607dup	Glaucoma 3, primary congenita	002017-9685	AR	frameshift	610	27149523	Vision / eye phene	613086	No	Yes	2016	pathogenic	pathogenic	1002	1002	0	0	0	Felis_catus_ENSFCAP00000005918_6_sequence	A485Gfs	MutPredLof	Neutral
MTM1:g.125938001C>T	Myotubular myopathy 1	001508-9685	XR	missense	1475	35962713	Muscle phene	310400	Yes (PROVEAN)	Yes	2022	variant of unknown significance	variant of unknown significance	1002	1002	0	0	0	Felis_catus_ENSFCAP00000020698_1_sequence	A152V	Panther	probably damaging	PhD-SNP	Disease	SNPs&Go	Neutral	MutPred2	pathogenic	PolyPhen2_HumDiv	probably damaging	PolyPhen2_HumVar	probably damaging	PredictSNP	Deleterious	LIST-S2	pathogenic	MetaSNP	neutral	SuSPect	pathogenic
NPC1:g.48250290T>G	Niemann-Pick disease, type C1	000725-9685	AR	missense	146	28233346	Lysosomal storage disease / Nervous system phene	257220	Yes (Polyphen-2)	Yes	2017	variant of unknown significance	variant of unknown significance	31579	31579	0	0	0	Felis_catus_ENSFCAP00000030178_1_sequence	H441P	Panther	no score	PhD-SNP	Disease	SNPs&Go	Neutral	MutPred2	pathogenic	PolyPhen2_HumDiv	probably damaging	PolyPhen2_HumVar	probably damaging	PredictSNP	Deleterious	LIST-S2	pathogenic	MetaSNP	disease	SuSPect	neutral
NPC2:g.121872988C>T	Niemann-Pick disease, type C2	002065-9685	AR	splice site	420	25396745	Lysosomal storage disease	607625	No	No	2014	pathogenic	pathogenic	31396	31396	0	0	0	Felis_catus_ENSFCAP00000020510_4_sequence	p.(G28_S29ins35); g.121872988C>T; c.82+5G>A	Spliceator	donor site identified in wt but not mutant sequence	SpliceSitePredictions	donor site identified in wt; not in mutant	GENSCAN	donor site score is 89 for wt; 8 for mutant
PEA15:g.66768324del	Cerebral dysgenesis	002303-9685	AR	frameshift	1278	33290415	Nervous system phene		Yes (PROVEAN,CADD)	No	2020	pathogenic	pathogenic	NA					Felis_catus_ENSFCAP00000003620_3_sequence	N59Tfs*29	MutPredLof	Neutral
RDH5:g.84417264G>T	Retinopathy	002469-9685	AR	missense	1377	34726233	Vision / eye phene	136880	No	No	2022	pathogenic	pathogenic	1002	1002	0	0	0	Felis_catus_ENSFCAP00000012945_4_sequence	G194V	Panther	possibly damaging	PhD-SNP	Disease	SNPs&Go	Disease	MutPred2	pathogenic	PolyPhen2_HumDiv	probably damaging	PolyPhen2_HumVar	probably damaging	PredictSNP	Deleterious	LIST-S2	pathogenic	MetaSNP	disease	SuSPect	pathogenic
SLC39A4:g.85320523C>G	Acrodermatitis enteropathica	000593-9685	AR	missense	1354	34573291	Integument (skin) phene	201100	No	Yes	2021	pathogenic	pathogenic	1002	1002	0	0	0	Felis_catus_ENSFCAP00000037670_3_sequence	G353R	Panther	probably damaging	PhD-SNP	Disease	SNPs&Go	Disease	MutPred2	pathogenic	PolyPhen2_HumDiv	probably damaging	PolyPhen2_HumVar	probably damaging	PredictSNP	Deleterious	LIST-S2	pathogenic	MetaSNP	disease	SuSPect	pathogenic
SMPD1:g.65190416G>A	Niemann-Pick disease, type A	001795-9685	AR	nonsense	1193	32347185	Lysosomal storage disease	257200	No	No	2020	pathogenic	pathogenic	1002	1002	0	0	0	Felis_catus_ENSFCAP00000021074_1_sequence	W339X	Panther	probably damaging	MutPredLof	Neutral
Per variant, the phenotype, inheritance pattern and consequence are described, as well as links with OMIA and whether a similar phenotype is seen in humans. Effect predictions, based on all in silico tools used in the benchmark, are provided. Finally, for every variant, it is denoted whether population studies were conducted in the original paper, whether in silico tools were used at that time an…
* population data from original publication used
**variants also used in the reproducibility study. If the classification varied among evaluators, all classifications are provided.
Abbreviations: ACMG = American College of Medical Genetics and Genomics; AVCG = Animal Variant Classification Guidelines; AR = autosomal recessive; AD = autosomal dominant; XR = X-linked recessive; OMIA = Online Mendelian Inheritance in Animals; NA = not available; Wt/Wt = homozygous for the wildtype allele; Wt/Vt = heterozygous; Vt/Vt = homozygous for the mutant allele
