## Supplementary Table S6 for "Variant classification guidelines for animals to objectively evaluate genetic variant pathogenicity"

### Sheet: csv-missenseTi-set
Suppl. Table S6. Systematic review results of the search for in silico tools
Number	PMID	Title	Authors	Citation	First Author	Journal/Book	Publication Year	Create Date	PMCID	NIHMS ID	DOI	In silico tools (yes/no)	Which tool (sum up which ones with comma in between)	Notes	Type
1	33369226	Two co-inherited novel SNPs in the MC4R gene related to live body weight and hormonal assays in Awassi and Arabi sheep breeds of Iraq	Al-Thuwaini TM, Al-Shuhaib MBS, Lepretre F, Dawud HH.	Vet Med Sci. 2021 May;7(3):897-907. doi: 10.1002/vms3.421. Epub 2020 Dec 27.	Al-Thuwaini TM	Vet Med Sci	2021	2020-12-28	PMC8136946		10.1002/vms3.421	Yes	SIFT, PolyPhen-2, PROVEAN, Panther, PhD SNP	Testing of novel mutations	Missense
2	32550561	Splice2Deep: An ensemble of deep convolutional neural networks for improved splice site prediction in genomic DNA	Albaradei S, Magana-Mora A, Thafar M, Uludag M, Bajic VB, Gojobori T, Essack M, Jankovic BR.	Gene X. 2020 May 13;5:100035. doi: 10.1016/j.gene.2020.100035. eCollection 2020 Dec.	Albaradei S	Gene X	2020	2020-06-19	PMC7285987		10.1016/j.gene.2020.100035	Yes	Splice2Deep, GeneSplicer, SplicePredictor, DeepSS, SpliceRover		Splice site
	34493371	Splice2Deep: An ensemble of deep convolutional neural networks for improved splice site prediction in genomic DNA	Albaradei S, Magana-Mora A, Thafar M, Uludag M, Bajic VB, Gojobori T, Essack M, Jankovic BR.	Gene. 2020 Dec;763S:100035. doi: 10.1016/j.gene.2020.100035. Epub 2020 May 13.	Albaradei S	Gene	2020	2021-09-08			10.1016/j.gene.2020.100035			Duplicate
3	35224813	An expanded phenotype centric benchmark of variant prioritisation tools	Anderson D, Lassmann T.	Hum Mutat. 2022 May;43(5):539-546. doi: 10.1002/humu.24362. Epub 2022 Mar 9.	Anderson D	Hum Mutat	2022	2022-02-28	PMC9313608		10.1002/humu.24362	Yes	Eigen, VEST4, CADD, phastCons(70/30/100)way, GERP++, DANN, GenoCanyon, SiPHy, LRT, fitCons-i6, phyloP(17/30)way, bStatistic, FATHMM, MutationTaster, BayesDel, REVEL, DEOGEN2, Meta(LR/SVM), ClinPred, LIST-S2, PrimateAI, MutationAssessor, MPC, PROVEAN, SIFT(4G), Polyphen-2 (ommitted MutPred, MVP, M-CAP)		Missense and nonsense
4	27703146	Improving the in silico assessment of pathogenicity for compensated variants	Azevedo L, Mort M, Costa AC, Silva RM, Quelhas D, Amorim A, Cooper DN.	Eur J Hum Genet. 2016 Jan;25(1):2-7. doi: 10.1038/ejhg.2016.129. Epub 2016 Oct 5.	Azevedo L	Eur J Hum Genet	2016	2016-10-06	PMC5159764		10.1038/ejhg.2016.129	Yes	SIFT, MutationAssessor, PROVEAN, MetaSVM		Missense
5	31645419	Marker-Trait Associations for Enhancing Agronomic Performance, Disease Resistance, and Grain Quality in Synthetic and Bread Wheat Accessions in Western Siberia	Bhatta M, Shamanin V, Shepelev S, Baenziger PS, Pozherukova V, Pototskaya I, Morgounov A.	G3 (Bethesda). 2019 Dec 3;9(12):4209-4222. doi: 10.1534/g3.119.400811.	Bhatta M	G3 (Bethesda)	2019	2019-10-25	PMC6893185		10.1534/g3.119.400811			Irrelevant
6	36855133	Evaluation of in silico pathogenicity prediction tools for the classification of small in-frame indels	Cannon S, Williams M, Gunning AC, Wright CF.	BMC Med Genomics. 2023 Feb 28;16(1):36. doi: 10.1186/s12920-023-01454-6.	Cannon S	BMC Med Genomics	2023	2023-03-01	PMC9972633		10.1186/s12920-023-01454-6	Yes	CADD, CAPICE, FATHMM-indel, MutPred-Indel, MutationTaster2021, PROVEAN, SIFT-indel, VEST-indel, VVP		In-frame indels
7	32655299	The Experimentally Obtained Functional Impact Assessments of 5' Splice Site GT'GC Variants Differ Markedly from Those Predicted	Chen JM, Lin JH, Masson E, Liao Z, Férec C, Cooper DN, Hayden M.	Curr Genomics. 2020 Jan;21(1):56-66. doi: 10.2174/1389202921666200210141701.	Chen JM	Curr Genomics	2020	2020-07-14	PMC7324893		10.2174/1389202921666200210141701	Yes	SpliceAI		Splice site
8	27788225	Identification of an Allosteric Binding Site on Human Lysosomal Alpha-Galactosidase Opens the Way to New Pharmacological Chaperones for Fabry Disease	Citro V, Peña-García J, den-Haan H, Pérez-Sánchez H, Del Prete R, Liguori L, Cimmaruta C, Lukas J, Cubellis MV, Andreotti G.	PLoS One. 2016 Oct 27;11(10):e0165463. doi: 10.1371/journal.pone.0165463. eCollection 2016.	Citro V	PLoS One	2016	2016-10-28	PMC5082870		10.1371/journal.pone.0165463			Irrelevant
9	37929181	Fine-tuning CRISPR/Cas9 gene editing in common bean (Phaseolus vulgaris L.) using a hairy root transformation system and in silico prediction models	de Koning R, Daryanavard H, Garmyn J, Kiekens R, Toili MEM, Angenon G.	Front Plant Sci. 2023 Oct 20;14:1233418. doi: 10.3389/fpls.2023.1233418. eCollection 2023.	de Koning R	Front Plant Sci	2023	2023-11-06	PMC10623320		10.3389/fpls.2023.1233418			Irrelevant
10	28812538	Development of pathogenicity predictors specific for variants that do not comply with clinical guidelines for the use of computational evidence	de la Campa EÁ, Padilla N, de la Cruz X.	BMC Genomics. 2017 Aug 11;18(Suppl 5):569. doi: 10.1186/s12864-017-3914-0.	de la Campa EÁ	BMC Genomics	2017	2017-08-17	PMC5558188		10.1186/s12864-017-3914-0	Yes	SIFT, PolyPhen-2, PON-P2, CADD, MutationTaster2		Missense
11	32160374	Large-scale in vitro functional testing and novel variant scoring via protein modeling provide insights into alkaline phosphatase activity in hypophosphatasia	Del Angel G, Reynders J, Negron C, Steinbrecher T, Mornet E.	Hum Mutat. 2020 Jul;41(7):1250-1262. doi: 10.1002/humu.24010. Epub 2020 Mar 18.	Del Angel G	Hum Mutat	2020	2020-03-12	PMC7317754		10.1002/humu.24010	Yes	SIFT, PolyPhen-2, PROVEAN, DANN, CADD, MutationTaster2		Missense, nonsense, in-frame deletion, and frameshift
12	29179779	Evaluation of in silico algorithms for use with ACMG/AMP clinical variant interpretation guidelines	Ghosh R, Oak N, Plon SE.	Genome Biol. 2017 Nov 28;18(1):225. doi: 10.1186/s13059-017-1353-5.	Ghosh R	Genome Biol	2017	2017-11-29	PMC5704597		10.1186/s13059-017-1353-5	Yes	SIFT, PolyPhen-2, MutPred, PROVEAN, MutationAssessor, MutationTaster, FATHMM, CONDEl, CADD, DANN, REVEL, Eigen, Meta(LR/SVM), LRT, VEST3, Genocanyon		Missense
13	28359783	Systematic analysis of splicing defects in selected primary immunodeficiencies-related genes	Grodecká L, Hujová P, Kramárek M, Kršjaková T, Kováčová T, Vondrášková K, Ravčuková B, Hrnčířová K, Souček P, Freiberger T.	Clin Immunol. 2017 Jul;180:33-44. doi: 10.1016/j.clim.2017.03.010. Epub 2017 Mar 27.	Grodecká L	Clin Immunol	2017	2017-04-01			10.1016/j.clim.2017.03.010	Yes	NNSPLICE, MaxEntScan, ESE-finder, RESCUE-ESE, PESX, EX-SKIP, Shapiro-Senepathy matrix, ΔG based tools		Splice site
14	23920358	A gene-specific method for predicting hemophilia-causing point mutations	Hamasaki-Katagiri N, Salari R, Wu A, Qi Y, Schiller T, Filiberto AC, Schisterman EF, Komar AA, Przytycka TM, Kimchi-Sarfaty C.	J Mol Biol. 2013 Nov 1;425(21):4023-33. doi: 10.1016/j.jmb.2013.07.037. Epub 2013 Aug 3.	Hamasaki-Katagiri N	J Mol Biol	2013	2013-08-08	PMC4029106	NIHMS523566	10.1016/j.jmb.2013.07.037	Yes	Hapredictor, PolyPhen-2, SIFT, PROVEAN, Condel, MutationAssessor	Protein-specific predictor	Missense
15	34573290	Performance Evaluation of SpliceAI for the Prediction of Splicing of NF1 Variants	Ha C, Kim JW, Jang JH.	Genes (Basel). 2021 Aug 25;12(9):1308. doi: 10.3390/genes12091308.	Ha C	Genes (Basel)	2021	2021-09-28	PMC8472818		10.3390/genes12091308	Yes	SpliceAI, MaxEntScan, Splice Site Finder-like		Splice site
16	18449911	Evaluation of in silico splice tools for decision-making in molecular diagnosis	Houdayer C, Dehainault C, Mattler C, Michaux D, Caux-Moncoutier V, Pagès-Berhouet S, d'Enghien CD, Laugé A, Castera L, Gauthier-Villars M, Stoppa-Lyonnet D.	Hum Mutat. 2008 Jul;29(7):975-82. doi: 10.1002/humu.20765.	Houdayer C	Hum Mutat	2008	2008-05-02			10.1002/humu.20765	Yes	NNSPLICE, MaxEntScan, ESE-finder, RESCUE-ESE, ASSA, Splice-Site Finder-like		Splice site
17	33048279	A Novel Missense Single Nucleotide Polymorphism in the GREM1 Gene is Highly Associated with Higher Reproductive Traits in Awassi Sheep	Imran FS, Al-Thuwaini TM, Al-Shuhaib MBS, Lepretre F.	Biochem Genet. 2021 Apr;59(2):422-436. doi: 10.1007/s10528-020-10006-x. Epub 2020 Oct 13.	Imran FS	Biochem Genet	2021	44117			10.1007/s10528-020-10006-x	Yes	SIFT, PANTHER, PolyPhen-2, PROVEAN, SNAP	Testing of novel mutations	Missense
18	36275637	Comparison of In Silico Tools for Splice-Altering Variant Prediction Using Established Spliceogenic Variants: An End-User's Point of View	Jang W, Park J, Chae H, Kim M.	Int J Genomics. 2022 Oct 13;2022:5265686. doi: 10.1155/2022/5265686. eCollection 2022.	Jang W	Int J Genomics	2022	2022-10-24	PMC9584665		10.1155/2022/5265686	Yes	Splice Site Finder, MaxEntScan, NNSPLICE, GeneSplicer, Human Splicing Finder, SpliceAI, Splicing Predictions in Consensus Elements, SpliceRover		Splice site
19	32522499	Hereditary polyneuropathy with optic atrophy due to PDXK variant leading to impaired Vitamin B6 metabolism	Keller N, Mendoza-Ferreira N, Maroofian R, Chelban V, Khalil Y, Mills PB, Boostani R, Torbati PN, Karimiani EG, Thiele H, Houlden H, Wirth B, Karakaya M.	Neuromuscul Disord. 2020 Jul;30(7):583-589. doi: 10.1016/j.nmd.2020.04.004. Epub 2020 Apr 29.	Keller N	Neuromuscul Disord	2020	43994			10.1016/j.nmd.2020.04.004			Publication (supplementary data) not retrieved	Missense
20	36449364	A novel deleterious oxytocin variant is associated with the lower twinning ratio in Awassi ewes	Khazaal NM, Alghetaa HF, Al-Shuhaib MBS, Al-Thuwaini TM, Alkhammas AH.	Anim Biotechnol. 2023 Dec;34(8):3404-3415. doi: 10.1080/10495398.2022.2152038. Epub 2022 Nov 30.	Khazaal NM	Anim Biotechnol	2023	44895			10.1080/10495398.2022.2152038			Publication not retrieved
21	38234851	Functional characterization of all CDKN2A missense variants and comparison to in silico models of pathogenicity	Kimura H, Lahouel K, Tomasetti C, Roberts NJ.	bioRxiv [Preprint]. 2023 Dec 28:2023.12.28.573507. doi: 10.1101/2023.12.28.573507.	Kimura H	bioRxiv	2023	2024-01-18	PMC10793438		10.1101/2023.12.28.573507	Yes	CADD, PolyPhen-2, SIFT, VEST, AlphaMissense, ESM1b, PrimateAI-3D		Missense
22	36343260	Functional genomics of OCTN2 variants informs protein-specific variant effect predictor for Carnitine Transporter Deficiency	Koleske ML, McInnes G, Brown JEH, Thomas N, Hutchinson K, Chin MY, Koehl A, Arkin MR, Schlessinger A, Gallagher RC, Song YS, Altman RB, Giacomini KM.	Proc Natl Acad Sci U S A. 2022 Nov 16;119(46):e2210247119. doi: 10.1073/pnas.2210247119. Epub 2022 Nov 7.	Koleske ML	Proc Natl Acad Sci U S A	2022	2022-11-07	PMC9674959		10.1073/pnas.2210247119	Yes	(LASSO penalized logistic regression based tool with no name), REVEL, PrimateAI, PolyPhen-2, Rhapsody, CADD, Dynamut2, ESM-1v, MSA Transformer, Deep Sequence, EVE	Protein-specific predictor	Missense
23	34414213	The First Korean Case of SLC12A3 Aberrant Skipping of Two Exons Detected by RNA Splicing Analysis	Ko K, Kim JW.	Case Rep Nephrol Dial. 2021 Jul 19;11(2):210-213. doi: 10.1159/000517139. eCollection 2021 May-Aug.	Ko K	Case Rep Nephrol Dial	2021	44428	PMC8339508		10.1159/000517139	No		Testing of novel mutations
24	25967940	Assessment of the predictive accuracy of five in silico prediction tools, alone or in combination, and two metaservers to classify long QT syndrome gene mutations	Leong IU, Stuckey A, Lai D, Skinner JR, Love DR.	BMC Med Genet. 2015 May 13;16:34. doi: 10.1186/s12881-015-0176-z.	Leong IU	BMC Med Genet	2015	2015-05-14	PMC4630850		10.1186/s12881-015-0176-z	Yes	SIFT, PolyPhen-2, PROVEAN, SNPs&GO, SNAP, Meta-SNP, PredictSNP		Missense
25	32505769	Newborn screening for isovaleric acidemia in Quanzhou, China	Lin Y, Chen D, Peng W, Wang K, Lin W, Zhuang J, Zheng Z, Li M, Fu Q.	Clin Chim Acta. 2020 Oct;509:25-29. doi: 10.1016/j.cca.2020.06.010. Epub 2020 Jun 4.	Lin Y	Clin Chim Acta	2020	43990			10.1016/j.cca.2020.06.010	Yes	SIFT, PROVEAN, PolyPhen-2, MutationTaster	Testing of novel mutations	Missense
26	37961354	AlphaMissense is better correlated with functional assays of missense impact than earlier prediction algorithms	Ljungdahl A, Kohani S, Page NF, Wells ES, Wigdor EM, Dong S, Sanders SJ.	bioRxiv [Preprint]. 2023 Oct 27:2023.10.24.562294. doi: 10.1101/2023.10.24.562294.	Ljungdahl A	bioRxiv	2023	2023-11-14	PMC10634779		10.1101/2023.10.24.562294	Yes	AlphaMissense, PrimateAI, BayesDel, VEST4, MetaRNN, REVEL, SIFT, EVE, M-CAP, Eigen, ClinPred, MVP, MetaSVM, DEOGEN2, CADD, LIST-S2, MutationAssessor, MPC, PolyPhen-2, PROVEAN		Missense
27	25496998	Prediction of the pathogenicity of antithrombin sequence variations by in silico methods	Luxembourg B, D'Souza M, Körber S, Seifried E.	Thromb Res. 2015 Feb;135(2):404-9. doi: 10.1016/j.thromres.2014.11.022. Epub 2014 Dec 4.	Luxembourg B	Thromb Res	2015	2014-12-16			10.1016/j.thromres.2014.11.022	Yes	Meta-SNP, MutPred, nsSNPAnalyzer, PANTHER, PhD-SNP, Pmut, SIFT, SNAP, SNPs&GO, PolyPhen-2, PON-P2, PredictSNP		Mainly missense
28	34514854	Impact of the Mutational Landscape of the Sodium/Iodide Symporter in Congenital Hypothyroidism	Martín M, Nicola JP.	Thyroid. 2021 Dec;31(12):1776-1785. doi: 10.1089/thy.2021.0381.	Martín M	Thyroid	2021	2021-09-13			10.1089/thy.2021.0381			Publication not retrieved
29	21979116	Genomic structure, polymorphism and expression of the horse alpha-actinin-3 gene	Mata X, Vaiman A, Ducasse A, Diribarne M, Schibler L, Guérin G.	Gene. 2012 Jan 1;491(1):20-4. doi: 10.1016/j.gene.2011.09.014. Epub 2011 Sep 29.	Mata X	Gene	2012	40824			10.1016/j.gene.2011.09.014	No		Testing of novel mutations
30	31268618	What went wrong with variant effect predictor performance for the PCM1 challenge	Miller M, Wang Y, Bromberg Y.	Hum Mutat. 2019 Sep;40(9):1486-1494. doi: 10.1002/humu.23832. Epub 2019 Jul 3.	Miller M	Hum Mutat	2019	2019-07-04	PMC6744297	NIHMS1034174	10.1002/humu.23832	Yes	CADD, DANN, GenoCanyon, PolyPhen-2, MutationAssessor, MutationTaster, Eigen, FATHMM, MetaSVM/LR, fitCons, SIFT, REVEL, phastCons, M-CAP, SiPhy, VEST3, SNAP, FATHMM-MKL, phyloP, LRT, GERP++, PROVEAN		Missense
31	17786384	Analysis of ENG and ACVRL1 genes in 137 HHT Italian families identifies 76 different mutations (24 novel). Comparison with other European studies	Olivieri C, Pagella F, Semino L, Lanzarini L, Valacca C, Pilotto A, Corno S, Scappaticci S, Manfredi G, Buscarini E, Danesino C.	J Hum Genet. 2007;52(10):820-829. doi: 10.1007/s10038-007-0187-5. Epub 2007 Sep 5.	Olivieri C	J Hum Genet	2007	39331			10.1007/s10038-007-0187-5	Yes	SpliceSiteFrame, splicesitescore, MaxEntScan	Testing of novel mutations	Splice site
32	34372920	A novel machine learning-based approach for the computational functional assessment of pharmacogenomic variants	Pandi MT, Koromina M, Tsafaridis I, Patsilinakos S, Christoforou E, van der Spek PJ, Patrinos GP.	Hum Genomics. 2021 Aug 9;15(1):51. doi: 10.1186/s40246-021-00352-1.	Pandi MT	Hum Genomics	2021	2021-08-10	PMC8351412		10.1186/s40246-021-00352-1	Yes	(Four different algorithms: AdaBoost, XgBoost, RF, multinomial logistic regression), ClinPred, Condel, FATHMM, Fathmm-XF, LRT, MetaLR, PolyPhen-2, PROVEAN, SIFT		Mainly missense
33	16381882	ICDS database: interrupted CoDing sequences in prokaryotic genomes	Perrodou E, Deshayes C, Muller J, Schaeffer C, Van Dorsselaer A, Ripp R, Poch O, Reyrat JM, Lecompte O.	Nucleic Acids Res. 2006 Jan 1;34(Database issue):D338-43. doi: 10.1093/nar/gkj060.	Perrodou E	Nucleic Acids Res	2006	38717	PMC1347423		10.1093/nar/gkj060			Irrelevant
34	36629452	An in silico toolbox for the prediction of the potential pathogenic effects of missense mutations in the dimeric region of hRPE65	Poli G, Demontis GC, Sodi A, Saba A, Rizzo S, Macchia M, Tuccinardi T.	J Enzyme Inhib Med Chem. 2023 Dec;38(1):2162047. doi: 10.1080/14756366.2022.2162047.	Poli G	J Enzyme Inhib Med Chem	2023	2023-01-11	PMC9848331		10.1080/14756366.2022.2162047	Yes	MutationAssessor, Meta-SNP, PredictSNP, PolyPhen-1, PolyPhen-2, PhD-SNP, PON-P2, PhD-SNPg, NEI Mutation Search, BayesDel_addAF, BayesDel_noAF, ClinPred, LRT, MetaRNN, MetaSVM, REVEL, CADD, Eigen-PC, Eigen (consensus tool: ConPath Score)		Missense
35	34045478	In silico analysis of BRCA1 and BRCA2 missense variants and the relevance in molecular genetic testing	Poon KS.	Sci Rep. 2021 May 27;11(1):11114. doi: 10.1038/s41598-021-88586-w.	Poon KS	Sci Rep	2021	2021-05-28	PMC8160182		10.1038/s41598-021-88586-w	Yes	PolyPhen-2, SIFT		Missense
36	36278220	Variant predictions in congenital adrenal hyperplasia caused by mutations in CYP21A2	Prado MJ, Ligabue-Braun R, Zaha A, Rossetti MLR, Pandey AV.	Front Pharmacol. 2022 Oct 5;13:931089. doi: 10.3389/fphar.2022.931089. eCollection 2022.	Prado MJ	Front Pharmacol	2022	2022-10-24	PMC9579345		10.3389/fphar.2022.931089	Yes	PredictSNP (MAPP, PolyPhen-2, PolyPhen, SNAP, PhD-SNP, SIFT), PredictSNP2 (FirCons, FATHMM, GWAVA, DANN, FunSeq2, CADD), Meta-SNP ( PANTHER, SIFT, SNAP, PhD-SNP), S3Ds&GO (SNPs&GO, S3D-PROF), CADD, ConSurf, DANN, FATHMM, MAPP, MutPred2, PANTHER-PSEP, PhD-SNPg, PolyPhen-2, PROVEAN, SIFT, SNAP2, SNPs&GO		Missense
37	28576131	Analysis of 31-year-old patient with SYNGAP1 gene defect points to importance of variants in broader splice regions and reveals developmental trajectory of SYNGAP1-associated phenotype: case report	Prchalova D, Havlovicova M, Sterbova K, Stranecky V, Hancarova M, Sedlacek Z.	BMC Med Genet. 2017 Jun 2;18(1):62. doi: 10.1186/s12881-017-0425-4.	Prchalova D	BMC Med Genet	2017	42890	PMC5457574		10.1186/s12881-017-0425-4	Yes	Human Splicing Finder, MaxEnt, NNSPLICE, NetGene2, ESEfinder, ASSP, Splice Port, Cryp-Skip	Testing of novel mutations	Splice site
38	31015822	Comparison of Predictive In Silico Tools on Missense Variants in GJB2, GJB6, and GJB3 Genes Associated with Autosomal Recessive Deafness 1A (DFNB1A)	Pshennikova VG, Barashkov NA, Romanov GP, Teryutin FM, Solov'ev AV, Gotovtsev NN, Nikanorova AA, Nakhodkin SS, Sazonov NN, Morozov IV, Bondar AA, Dzhemileva LU, Khusnutdinova EK, Posukh OL, Fedorova SA.	ScientificWorldJournal. 2019 Mar 20;2019:5198931. doi: 10.1155/2019/5198931. eCollection 2019.	Pshennikova VG	ScientificWorldJournal	2019	2019-04-25	PMC6446107		10.1155/2019/5198931	Yes	SIFT, FATHMM, MutationAssessor, PolyPhen-2, Condel, MutationTaster, MutPred, Align GVGD, PROVEAN		Missense
39	23381846	A classification model relative to splicing for variants of unknown clinical significance: application to the CFTR gene	Raynal C, Baux D, Theze C, Bareil C, Taulan M, Roux AF, Claustres M, Tuffery-Giraud S, des Georges M.	Hum Mutat. 2013 May;34(5):774-84. doi: 10.1002/humu.22291. Epub 2013 Apr 5.	Raynal C	Hum Mutat	2013	2013-02-06			10.1002/humu.22291	Yes	NNSPLICE, MaxEnt, Human Splicing Finder		Splice site
40	35727845	Missense variants causing Wiedemann-Steiner syndrome preferentially occur in the KMT2A-CXXC domain and are accurately classified using AlphaFold2	Reynisdottir T, Anderson KJ, Boukas L, Bjornsson HT.	PLoS Genet. 2022 Jun 21;18(6):e1010278. doi: 10.1371/journal.pgen.1010278. eCollection 2022 Jun.	Reynisdottir T	PLoS Genet	2022	44733	PMC9249231		10.1371/journal.pgen.1010278	Yes	AlphaFold2, CADD		Missense
41	27397615	The Complementarity Between Protein-Specific and General Pathogenicity Predictors for Amino Acid Substitutions	Riera C, Padilla N, de la Cruz X.	Hum Mutat. 2016 Oct;37(10):1013-24. doi: 10.1002/humu.23048. Epub 2016 Aug 8.	Riera C	Hum Mutat	2016	2016-07-12			10.1002/humu.23048	Yes	6 general methods (PolyPhen-2, SIFT, PON-P2, MutationTaster, CADD, in-house general method (ihGM by Riera et al.)) + 82 protein-specific prediction methods		Missense
42	26377032	Performance of In Silico Tools for the Evaluation of UGT1A1 Missense Variants	Rodrigues C, Santos-Silva A, Costa E, Bronze-da-Rocha E.	Hum Mutat. 2015 Dec;36(12):1215-25. doi: 10.1002/humu.22903. Epub 2015 Oct 5.	Rodrigues C	Hum Mutat	2015	2015-09-18			10.1002/humu.22903	Yes	PolyPhen-2, SIFT, Pmut, Xvar, SNPs&GO, PhD-SNP, MAPP, Condel (v1/v2), Hansa, SNAP, MutPred, PANTHER, FATHMM, Meta-SNP, A-GVGD		Missense
43	32101444	In Vitro Functional Characterization and in Silico Prediction of Rare Genetic Variation in the Bile Acid and Drug Transporter, Na(+)-Taurocholate Cotransporting Polypeptide (NTCP, SLC10A1)	Russell LE, Zhou Y, Lauschke VM, Kim RB.	Mol Pharm. 2020 Apr 6;17(4):1170-1181. doi: 10.1021/acs.molpharmaceut.9b01200. Epub 2020 Mar 10.	Russell LE	Mol Pharm	2020	43888			10.1021/acs.molpharmaceut.9b01200	Yes	CADD, SIFT, PolyPhen-2, REVEL, MetaLR	Unknown variants	Missense
44	26517984	Adult-onset autosomal dominant spastic paraplegia linked to a GTPase-effector domain mutation of dynamin 2	Sambuughin N, Goldfarb LG, Sivtseva TM, Davydova TK, Vladimirtsev VA, Osakovskiy VL, Danilova AP, Nikitina RS, Ylakhova AN, Diachkovskaya MP, Sundborger AC, Renwick NM, Platonov FA, Hinshaw JE, Toro C.	BMC Neurol. 2015 Oct 30;15:223. doi: 10.1186/s12883-015-0481-3.	Sambuughin N	BMC Neurol	2015	42309	PMC4628244		10.1186/s12883-015-0481-3	Yes	PolyPhen-2, SIFT, MutationTaster, CADD	Testing of novel mutations	Missense
45	31674704	The CYSMA web server: An example of integrative tool for in silico analysis of missense variants identified in Mendelian disorders	Sasorith S, Baux D, Bergougnoux A, Paulet D, Lahure A, Bareil C, Taulan-Cadars M, Roux AF, Koenig M, Claustres M, Raynal C.	Hum Mutat. 2020 Feb;41(2):375-386. doi: 10.1002/humu.23941. Epub 2019 Nov 15.	Sasorith S	Hum Mutat	2020	2019-11-02			10.1002/humu.23941	Yes	CYSMA, SIFT, PolyPhen-2, MutationTaster, LRT, FATHMM, Meta-SVM, Meta-LR, CADD, M-CAP,	Protein-specific predictor	Missense
46	37084271	Predicting the pathogenicity of missense variants using features derived from AlphaFold2	Schmidt A, Röner S, Mai K, Klinkhammer H, Kircher M, Ludwig KU.	Bioinformatics. 2023 May 4;39(5):btad280. doi: 10.1093/bioinformatics/btad280.	Schmidt A	Bioinformatics	2023	2023-04-21	PMC10203375		10.1093/bioinformatics/btad280	Yes	AlphScore (AlphaFold2-based), CADD, DEOGEN2, REVEL (and combination of each of these tools with AlphScore)		Missense
47	29664915	Accurate prediction of functional, structural, and stability changes in PITX2 mutations using in silico bioinformatics algorithms	Seifi M, Walter MA.	PLoS One. 2018 Apr 17;13(4):e0195971. doi: 10.1371/journal.pone.0195971. eCollection 2018.	Seifi M	PLoS One	2018	2018-04-18	PMC5903617		10.1371/journal.pone.0195971	Yes	SIFT, PolyPhen-2, PANTHER-PSEP, MutPred, MutationTaster, PROVEAN, Pmut, FATHMM, nsSNPAnalyzer, Align GV-GD, REVEL		Missense
48	33851121	Type IV Collagen Variants in CKD: Performance of Computational Predictions for Identifying Pathogenic Variants	Shulman C, Liang E, Kamura M, Udwan K, Yao T, Cattran D, Reich H, Hladunewich M, Pei Y, Savige J, Paterson AD, Suico MA, Kai H, Barua M.	Kidney Med. 2021 Feb 10;3(2):257-266. doi: 10.1016/j.xkme.2020.12.007. eCollection 2021 Mar-Apr.	Shulman C	Kidney Med	2021	2021-04-14	PMC8039416		10.1016/j.xkme.2020.12.007	Yes	SIFT, PolyPhen-2, FATHMM, MutationAssessor, PROVEAN, MutationTaster, LRT, M-CAP, Meta-LR, Meta-SVM		Missense
49	34798324	Performance of meta-predictors for the classification of MED13L missense variations, implication of raw parameters	Smol T, Frénois F, Manouvrier-Hanu S, Petit F, Ghoumid J.	Eur J Med Genet. 2022 Jan;65(1):104398. doi: 10.1016/j.ejmg.2021.104398. Epub 2021 Nov 16.	Smol T	Eur J Med Genet	2022	2021-11-19			10.1016/j.ejmg.2021.104398	Yes	7 meta-predictors (BayesDel, CADD, DANN, FATHMM-XF, M-CAP, MISTIC, REVEL)		Missense
50	28780247	Direct detection of Mycobacterium tuberculosis and drug resistance in respiratory specimen using Abbott Realtime MTB detection and RIF/INH resistance assay	Tam KK, Leung KS, To SW, Siu GK, Lau TC, Shek VC, Tse CW, Wong SS, Ho PL, Yam WC.	Diagn Microbiol Infect Dis. 2017 Oct;89(2):118-124. doi: 10.1016/j.diagmicrobio.2017.06.018. Epub 2017 Jul 1.	Tam KK	Diagn Microbiol Infect Dis	2017	42954			10.1016/j.diagmicrobio.2017.06.018			Irrelevant
51	31686106	Optimization of in silico tools for predicting genetic variants: individualizing for genes with molecular sub-regional stratification	Tang B, Li B, Gao LD, He N, Liu XR, Long YS, Zeng Y, Yi YH, Su T, Liao WP.	Brief Bioinform. 2020 Sep 25;21(5):1776-1786. doi: 10.1093/bib/bbz115.	Tang B	Brief Bioinform	2020	2019-11-06			10.1093/bib/bbz115	Yes	SIFT, MASS, PolyPhen-2 (HDIV/HVAR), PROVEAN, SNAP2, MutPred2, I-Mutant 2.0, FATHMM (-W/-U)		Missense
52	27313609	Evaluation of Bioinformatic Programmes for the Analysis of Variants within Splice Site Consensus Regions	Tang R, Prosser DO, Love DR.	Adv Bioinformatics. 2016;2016:5614058. doi: 10.1155/2016/5614058. Epub 2016 May 24.	Tang R	Adv Bioinformatics	2016	2016-06-18	PMC4894998		10.1155/2016/5614058	Yes	NNSPLICE, MaxEntScan, Human Splicing Finder, ASSP		Splice site
53	34436362	L-Type Calcium Channel: Predicting Pathogenic/Likely Pathogenic Status for Variants of Uncertain Clinical Significance	Tarnovskaya SI, Kostareva AA, Zhorov BS.	Membranes (Basel). 2021 Aug 7;11(8):599. doi: 10.3390/membranes11080599.	Tarnovskaya SI	Membranes (Basel)	2021	2021-08-26	PMC8399957		10.3390/membranes11080599	Yes	SIFT, PolyPhen-2 (HVAR/HDIV), MutationTaster, MutationAssessor, PROVEAN, FATHMM, FATHMM_XF, Meta-SVM, Meta-LR, CADD, ClinPred, REVEL, PrimateAI, Eigen, M-CAP		Missense
54	38100498	In silico analysis of TRPM4 variants of unknown clinical significance	Tarnovskaya SI, Kostareva AA, Zhorov BS.	PLoS One. 2023 Dec 15;18(12):e0295974. doi: 10.1371/journal.pone.0295974. eCollection 2023.	Tarnovskaya SI	PLoS One	2023	2023-12-15	PMC10723691		10.1371/journal.pone.0295974	Yes	REVEL, VEST4, MVP, CADD, LIST-S2, DANN, GenoCanyon, PrimateAI, DEOGEN2, M-CAP, Meta-LR, Meta-SVM, FATHMM, PROVEAN, MutationAssessor, MutPred, PolyPhen2 (HDIV/HVAR), SIFT, SIFT4G, LRT, MutationTaster		Missense
55	31484976	REVEL and BayesDel outperform other in silico meta-predictors for clinical variant classification	Tian Y, Pesaran T, Chamberlin A, Fenwick RB, Li S, Gau CL, Chao EC, Lu HM, Black MH, Qian D.	Sci Rep. 2019 Sep 4;9(1):12752. doi: 10.1038/s41598-019-49224-8.	Tian Y	Sci Rep	2019	2019-09-06	PMC6726608		10.1038/s41598-019-49224-8	Yes	5 meta-predictors (REVEL, BayesDel, CADD, Meta-SVM, Eigen), SIFT, PolyPhen-2		Missense
56	36382348	In silico versus functional characterization of genetic variants: lessons from muscle channelopathies	Vivekanandam V, Ellmers R, Jayaseelan D, Houlden H, Männikkö R, Hanna MG.	Brain. 2023 Apr 19;146(4):1316-1321. doi: 10.1093/brain/awac431.	Vivekanandam V	Brain	2023	2022-11-16			10.1093/brain/awac431	Yes	PolyPhen-2, SIFT, Align-GVGD, MutationTaster, CADD, EVE, REVEL, Meta-LR, MutationAssessor		Missense
57	36293137	Comprehensive In Silico Functional Prediction Analysis of CDKL5 by Single Amino Acid Substitution in the Catalytic Domain	Yoshimura Y, Morii A, Fujino Y, Nagase M, Kitano A, Ueno S, Takeuchi K, Yamashita R, Inazu T.	Int J Mol Sci. 2022 Oct 14;23(20):12281. doi: 10.3390/ijms232012281.	Yoshimura Y	Int J Mol Sci	2022	2022-10-27	PMC9603577		10.3390/ijms232012281	Yes	PolyPhen-2 (HDIV/HVAR), SIFT, PROVEAN		Missense
58	17254299	Splice site identification using probabilistic parameters and SVM classification	Baten AK, Chang BC, Halgamuge SK, Li J	BMC Bioinformatics. 2006 Dec 18;7 Suppl 5(Suppl 5):S15. doi: 10.1186/1471-2105-7-S5-S15. Erratum in: BMC Bioinformatics. 2007 Jul 5;8:241. PMID: 17254299; PMCID: PMC1764471.	Baten AK	BMC Bioinformatics	2006		PMC1764471		10.1186/1471-2105-7-S5-S15	Yes	GeneSplicer, NNSPLICE, unnamed MM1-SVM method, Loi-Rajapakse method	Citation retrieval	Splice site
59	30742610	How good are pathogenicity predictors in detecting benign variants	Niroula A, Vihinen M	PLoS Comput Biol. 2019 Feb 11;15(2):e1006481. doi: 10.1371/journal.pcbi.1006481. PMID: 30742610; PMCID: PMC6386394.	Niroula A	PLoS Computational Biology	2019		PMC6386394		10.1371/journal.pcbi.1006481	Yes	PON-P2, VEST, FATHMM, PROVEAN, PolyPhen-2, LRT, MutationAssessor, CADD, SIFT, MutationTaster2	Citation retrieval	Missense
60	27171182	Towards increasing the Clinical Relevance of In Silico Methods to Predict Pathogenic Missense Variants	Masica DL, Karchin R	PLoS Comput Biol. 2016 May 12;12(5):e1004725. doi: 10.1371/journal.pcbi.1004725. PMID: 27171182; PMCID: PMC4865359	Masica DL	PLoS Computational Biology	2016		PMC4865359		10.1371/journal.pcbi.1004725			Review next 5
61	25552646	Comparison and Integration of Deleteriousness Prediction Methods for Nonsynonymous SNVs in Whole Exome Sequencing Studies	Dong C, Wei P, Jian X, Gibbs R, Boerwinkle E, Wang K, Liu X	Hum Mol Genet. 2015 Apr 15;24(8):2125-37. doi: 10.1093/hmg/ddu733. Epub 2014 Dec 30. PMID: 25552646; PMCID: PMC4375422.	Dong	Human Molecular Genetics	2015		PMC4375422		10.1093/hmg/ddu733	Yes	SIFT, PolyPhen-2, PANTHER, PhD-SNP, SNAP, SNPs&GO, MutPred, MutationAssessor, MutationTaster, FATHMM, CONDEl, CADD, LRT, PON-P, GERP++, SiPhy, KGGSeq, PhyloP	Citation retrieval	Missense
62	24771561	EnsembleGASVR: a novel ensemble method for classifying missense single nucleotide polymorphisms	Rapakoulia T, Theofilatos K, Kleftogiannis D, Likothanasis S, Tsakalidis A, Mavroudi S	Bioinformatics. 2014 Aug 15;30(16):2324-33. doi: 10.1093/bioinformatics/btu297. Epub 2014 Apr 26. PMID: 24771561.	Rapakoulia	Bioinformatics	2014				10.1093/bioinformatics/btu297	Yes	SIFT, PolyPhen-2, PANTHER, MutationAssessor, EnsembleGASVR	Citation retrieval	Missense
63	23033316	Predicting the functional, molecular, and phenotypic consequences of amino acid substitutions using hidden Markov models	Shihab HA, Gough J, Cooper DN, Stenson PD, Barker GL, Edwards KJ, Day IN, Gaunt TR	Hum Mutat. 2013 Jan;34(1):57-65. doi: 10.1002/humu.22225. Epub 2012 Nov 2. PMID: 23033316; PMCID: PMC3558800.	Shihab	Human Mutation	2013		PMC3558800		10.1002/humu.22225	Yes	FATHMM, SIFT, PolyPhen-2, PolyPhen-1, nsSNPAnalyzer, SNAP, PANTHER, PhD-SNP, SNPs&GO, MutPred	Citation retrieval	Missense
64	22505138	PON-P: integrated predictor for pathogenicity of missense variants	Olatubosun A, Väliaho J, Härkönen J, Thusberg J, Vihinen M	Hum Mutat. 2012 Aug;33(8):1166-74. doi: 10.1002/humu.22102. Epub 2012 May 7. PMID: 22505138.	Olatubosun A	Human Mutation	2012				10.1002/humu.22102	Yes	PON-P, SIFT, PolyPhen-2, PhD-SNP, SNAP	Citation retrieval	Missense
65	21412949	Performance of mutation pathogenicity prediction methods on missense variants	Thusberg J, Olatubosun A, Vihinen M	Hum Mutat. 2011 Apr;32(4):358-68. doi: 10.1002/humu.21445. Epub 2011 Feb 22. PMID: 21412949.	Thusberg J	Human Mutation	2011				10.1002/humu.21445	Yes	SIFT, PolyPhen-2, PolyPhen-1, PANTHER, PhD-SNP, SNAP, SNPs&GO, MutPred, nsSNPAnalyzer	Citation retrieval	Missense
66	32843488	Assessing performance of Pathogenicity Predictors Using Clinically Relevant Variant Datasets	Gunning AC, Fryer V, Fasham J, Crosby AH, Ellard S, Baple EL, Wright CF	J Med Genet. 2021 Aug;58(8):547-555. doi: 10.1136/jmedgenet-2020-107003. Epub 2020 Aug 25. PMID: 32843488; PMCID: PMC8327323.	Gunning AC	J Med Genet	2021		PMC8327323		10.1136/jmedgenet-2020-107003	Yes	REVEL, GAVIN, ClinPred, SIFT, PolyPhen-2	Citation retrieval	Missense
67	28472998	In silico Prioritization and Further Functional Characterization of SPINK1 intronic variants	Zou WB, Wu H, Boulling A, Cooper DN, Li ZS, Liao Z, Chen JM, Férec C	Hum Genomics. 2017 May 4;11(1):7. doi: 10.1186/s40246-017-0103-9. PMID: 28472998; PMCID: PMC5418720	Zou WB	Hum Genomics	2017		PMC5418720		10.1186/s40246-017-0103-9	Yes	NNSPLICE, MaxEntScan, SpliceSiteFinder-like, GeneSplicer, Human Splicing Finder	Citation retrieval	Splice site
68	11875032	Accounting for human polymorphisms predicted to affect protein function	Ng PC, Henikoff S	Genome Res. 2002 Mar;12(3):436-46. doi: 10.1101/gr.212802. PMID: 11875032; PMCID: PMC155281.	Ng PC	Genome Res	2002		PMC155281		10.1101/gr.212802	Yes	SIFT, PANTHER, PolyPhen	Citation retrieval	Missense
69	27193693	PANTHER-PSEP: predicting disease-causing genetic variants using position-specific evolutionary preservation	Tang H, Thomas PD	Bioinformatics. 2016 Jul 15;32(14):2230-2. doi: 10.1093/bioinformatics/btw222. Epub 2016 May 18. PMID: 27193693.	Tang H	Bioinformatics	2016				10.1093/bioinformatics/btw222	Yes	PANTHER-PSEC, SIFT, FATHMM, PolyPhen-2, MutationAssessor, MutationTaster2, LRT, CADD	Citation retrieval	Missense
70	20354512	A method and server for predicting damaging missense mutations	Adzhubei IA, Schmidt S, Peshkin L, Ramensky VE, Gerasimova A, Bork P, Kondrashov AS, Sunyaev SR	Nat Methods. 2010 Apr;7(4):248-9. doi: 10.1038/nmeth0410-248. PMID: 20354512; PMCID: PMC2855889.	Adzhubei IA	Nature Methods	2010		PMC2855889		10.1038/nmeth0410-248	Yes	PolyPhen, SIFT, SNAP, SNPs3D, PolyPhen-2	Citation retrieval	Missense
71	24453961	PredictSNP: Robust and Accurate Consensus Classifier for Prediction of Disease-Related Mutations	Bendl J, Stourac J, Salanda O, Pavelka A, Wieben ED, Zendulka J, Brezovsky J, Damborsky J	PLoS Comput Biol. 2014 Jan;10(1):e1003440. doi: 10.1371/journal.pcbi.1003440. Epub 2014 Jan 16. PMID: 24453961; PMCID: PMC3894168.	Bendl J	PLOS Computational Biology	2014		PMC3894168		10.1371/journal.pcbi.1003440	Yes	PredictSNP, MAPP, nsSNPAnalyzer, PANTHER, PhD-SNP, PolyPhen-2, SIFT, SNAP	Citation retrieval	Missense
72	17526529	SNAP: predict effect of non-synonymous polymorphisms on function	Bromberg Y, Rost B	Nucleic Acids Res. 2007;35(11):3823-35. doi: 10.1093/nar/gkm238. Epub 2007 May 25. PMID: 17526529; PMCID: PMC1920242.	Bromberg Y	Nucleic Acids Res	2007		PMC1920242		10.1093/nar/gkm238	Yes	SNAP, SIFT, PolyPhen-2	Citation retrieval	Missense
73	20676075	MutationTaster evaluates disease-causing potential of sequence alterations	Schwarz JM, Rödelsperger C, Schuelke M, Seelow D	Nat Methods. 2010 Aug;7(8):575-6. doi: 10.1038/nmeth0810-575. PMID: 20676075.	Schwarz JM	Nat Methods	2010				10.1038/nmeth0810-575	Yes	MutationTaster, PolyPhen, PolyPhen-2, SNAP, PANTHER, Pmut	Citation retrieval	Missense
74	22290698	Classification of mismatch repair gene missense variants with PON-MMR	Ali H, Olatubosun A, Vihinen M	Hum Mutat. 2012 Apr;33(4):642-50. doi: 10.1002/humu.22038. PMID: 22290698.	Ali H	Hum Mutat	2012				10.1002/humu.22038	Yes	PON-MMR, PON-P, MutationTaster, MutPred, nsSNPAnalyzer, PhD-SNP, PMut, PolyPhen-2, SIFT, SNAP, SNPs&GO	Citation retrieval	Missense
75	21310275	Development and validation of a computational method for assessment of missense variants in hypertrophic cardiomyopathy.	Jordan DM, Kiezun A, Baxter SM, Agarwala V, Green RC, Murray MF, Pugh T, Lebo MS, Rehm HL, Funke BH, Sunyaev SR	Am J Hum Genet. 2011 Feb 11;88(2):183-92. doi: 10.1016/j.ajhg.2011.01.011. PMID: 21310275; PMCID: PMC3035712.	Jordan M	Am J Hum Genet	2011		PMC3035712		10.1016/j.ajhg.2011.01.011	Yes	PolyPhen-HCM method, PolyPhen-2, SIFT, PANTHER,	Citation retrieval	Missense
76	19734154	Automated inference of molecular mechanisms of disease from amino acid substitutions	Li B, Krishnan VG, Mort ME, Xin F, Kamati KK, Cooper DN, Mooney SD, Radivojac P	Bioinformatics. 2009 Nov 1;25(21):2744-50. doi: 10.1093/bioinformatics/btp528. Epub 2009 Sep 3. PMID: 19734154; PMCID: PMC3140805.	Li B	Bioinformatics	2009		PMC3140805		10.1093/bioinformatics/btp528	Yes	MutPred, SIFT	Citation retrieval	Missense
77	16895930	Predicting the insurgence of human genetic diseases associated to single point protein mutations with support vector machines and evolutionary information	Capriotti E, Calabrese R, Casadio R	Bioinformatics. 2006 Nov 15;22(22):2729-34. doi: 10.1093/bioinformatics/btl423. Epub 2006 Aug 7. PMID: 16895930.	Capriotti E	Bioinformatics	2006				10.1093/bioinformatics/btl423	Yes	PhD-SNP (HybridMeth), PolyPhen, SIFT	Citation retrieval	Missense
78	19514061	Functional annotations improve the predictive score of human disease-related mutations in proteins	Calabrese R, Capriotti E, Fariselli P, Martelli PL, Casadio R	Hum Mutat. 2009 Aug;30(8):1237-44. doi: 10.1002/humu.21047. PMID: 19514061.	Calabrese R	Hum Mutat	2009				10.1002/humu.21047	Yes	SNPs&GO, PhD-SNP (HybridMeth), PolyPhen, SIFT, Eremorph, PANTHER	Citation retrieval	Missense
79	25684150	The evaluation of tools used to predict the impact of missense variants is hindered by two types of circularity	Grimm DG, Azencott CA, Aicheler F, Gieraths U, MacArthur DG, Samocha KE, Cooper DN, Stenson PD, Daly MJ, Smoller JW, Duncan LE, Borgwardt KM	Hum Mutat. 2015 May;36(5):513-23. doi: 10.1002/humu.22768. Epub 2015 Mar 26. PMID: 25684150; PMCID: PMC4409520.	Grimm D	Hum Mutat	2015		PMC4409520		10.1002/humu.22768	Yes	MT2, LRT, PolyPhen-2, SIFT, MASS, FatHMM-W/FatHMM-U, CADD, phyloP, GERP++	Citation retrieval	Missense
80	36453528	Evaluation of in silico predictors on short nucleotide variants in HBA1, HBA2, and HBB associated with haemoglobinopathies	Tamana S, Xenophontos M, Minaidou A, Stephanou C, Harteveld CL, Bento C, Traeger-Synodinos J, Fylaktou I, Yasin NM, Abdul Hamid FS, Esa E, Halim-Fikri H, Zilfalil BA, Kakouri AC; ClinGen Hemoglobinopathy Variant Curation Expert Panel; Kleanthous M, Kountouris P	Elife. 2022 Dec 1;11:e79713. doi: 10.7554/eLife.79713. PMID: 36453528; PMCID: PMC9731569.	Tamana S	Elife	2022		PMC9731569		10.7554/eLife.79713	Yes	BayesDel, CADD, ClinPred, Condel, DANN, Eigen-PC, FATHMM, Fathmm-MKL, GERP++, fitCons, LIST-S2, LRT, MetaLR, MetaSVM, MutationAssessor, MutationTaster, MutPred, PhastCons, PhyloP, PolyPhen-2, PROVEAN, REVEL, SIFT, SiPhy, VEST4	Organization	Missense
81	34746235	Which Is the Best In Silico Program for the Missense Variations in IDUA Gene? A Comparison of 33 Programs Plus a Conservation Score and Evaluation of 586 Missense Variants	Borges P, Pasqualim G, Matte U	Front Mol Biosci. 2021 Oct 21;8:752797. doi: 10.3389/fmolb.2021.752797. PMID: 34746235; PMCID: PMC8566697.	Borges P	Front Mol Biosci	2021		PMC8566697		10.3389/fmolb.2021.752797	Yes	SIFT, SIFT4G, PolyPhen-2, LRT, MutationTaster2, MutationAssessor, FATHMM, Fathmm-XF, Fathmm-MKL, MetaSVM, MetaLR, CADD, VEST4, PROVEAN, fitCons, LINSIGHT, M-CAP, REVEL, MutPred, PrimateAI, BayesDel, ClinPred, LIST-S2, GERP++, PhD-SNP, Panther, SNPs&GO, PredictSNP, DANN, FunSeq2, GWAVAE, SuSPect, PMUT, Condel, PON-P2.	Organization	Missense
82	27147545	Comparison of pathogenicity prediction tools on missense variants in RYR1 and CACNA1S associated with malignant hyperthermia	Schiemann AH, Stowell KM	Br J Anaesth. 2016 Jul;117(1):124-8. doi: 10.1093/bja/aew065. Epub 2016 May 4. PMID: 27147545; PMCID: PMC4913391.	Schiemann AH	Br J Anaesth	2016		PMC4913391		10.1093/bja/aew065	Yes	SIFT, PolyPhen-2, Pmut, MutPred, SNPs&GO, PANTHER, PhD-SNP, CADD.	Organization	Missense
83	30060008	Performance evaluation of pathogenicity-computation methods for missense variants	Li J, Zhao T, Zhang Y, Zhang K, Shi L, Chen Y, Wang X, Sun Z	Nucleic Acids Res. 2018 Sep 6;46(15):7793-7804. doi: 10.1093/nar/gky678. PMID: 30060008; PMCID: PMC6125674.	Li J	Nucleic Acids Res	2018		PMC6125674		10.1093/nar/gky678	Yes	FATHMM, fitCons, LRT, MutationAssessor, MutationTaster, PolyPhen-2, PROVEAN, SIFT, VEST3, GERP++, phastCons, phyloP, SiPhy, CADD, DANN, Eigen, Fathmm-MKL, GenoCanyon, M-CAP, MetaLR, MetaSVM, REVEL.	Organization	Missense
84	30742610	How good are pathogenicity predictors in detecting benign variants	Niroula A, Vihinen M	PLoS Comput Biol. 2019 Feb 11;15(2):e1006481. doi: 10.1371/journal.pcbi.1006481. PMID: 30742610; PMCID: PMC6386394.	Niroula A	PLoS Computational Biology	2019		PMC6386394		10.1371/journal.pcbi.1006481		CADD, FATHMM, LRT, MutationAssessor, MutationTaster2, PROVEAN, SIFT, VEST, PON-P2, PolyPhen-2.	Duplicate 59	Missense
85	37310135	Updated benchmarking of variant effect predictors using deep mutational scanning	Livesey BJ, Marsh JA	Mol Syst Biol. 2023 Aug 8;19(8):e11474. doi: 10.15252/msb.202211474. Epub 2023 Jun 13. PMID: 37310135; PMCID: PMC10407742.	Livesey BJ	Mol Syst Biol	2023		PMC10407742		10.15252/msb.202211474	Yes	SIFT, SIFT4G, phyloP, BLOSUM62, LRT, SiPhy, GERP++, Grantham, EVmutation, LIST-S2, PROVEAN, Panther, MutationAssessor, DeepSequence, GenoCanyon, EVE, mutationTCN, VESPAl, ESM-1v, phastCons, fitCons, PolyPhen-2, Eigen, Envision, SuSPect, DEOGEN2, SNPs&GO, MPC, VEST4, SNAP2, PhD-SNP, S3D-PROF, SNPs&GO3D, MutPred, PonP2, PonPS, Fathmm-XF, Fathmm-MKL, FATHMM, PrimateAI, VARITY, REVEL, CONDEL, MetaLR,…	Organization	Missense
86	28511696	Variant effect prediction tools assessed using independent, functional assay-based datasets: implications for discovery and diagnostics	Mahmood K, Jung CH, Philip G, Georgeson P, Chung J, Pope BJ, Park DJ	Hum Genomics. 2017 May 16;11(1):10. doi: 10.1186/s40246-017-0104-8. PMID: 28511696; PMCID: PMC5433009.	Mahmood K	Hum Genomics	2017		PMC5433009		10.1186/s40246-017-0104-8	Yes	GERP++, fitCons, SIFT, PolyPhen-2, CADD, Condel, REVEL, FATHMM.	Organization	Missense
87	35887294	A Comprehensive Evaluation of the Performance of Prediction Algorithms on Clinically Relevant Missense Variants	Qorri E, Takács B, Gráf A, Enyedi MZ, Pintér L, Kiss E, Haracska L	Int J Mol Sci. 2022 Jul 19;23(14):7946. doi: 10.3390/ijms23147946. PMID: 35887294; PMCID: PMC9322961.	Qorri E	Int J Mol Sci	2022		PMC9322961		10.3390/ijms23147946	Yes	PMut, PROVEAN, SIFT, SNPs&GO, PhD-SNP, PredictSNP, META-SNP, PAN-PSEP, PolyPhen-2.	Organization	Missense
88	33011441	Comparison of Pathogenicity Prediction Tools on Somatic Variants	Suybeng V, Koeppel F, Harlé A, Rouleau E	J Mol Diagn. 2020 Dec;22(12):1383-1392. doi: 10.1016/j.jmoldx.2020.08.007. Epub 2020 Oct 1. PMID: 33011441.	Suybeng V	J Mol Diagn	2020				10.1016/j.jmoldx.2020.08.007	Yes	SIFT, PolyPhen-2, LRT, MutationAssessor, FATHMM, PROVEAN, VEST3, MetaSVM, MetaLR, M-CAP, REVEL, MutPred, CADD, DANN, Fathmm-MKL, Eigen, GenoCanyon, fitCons, UMD-Predictor	Somatic	Missense
89		Empowering rare variant burden-based gene-trait association studies via optimized computational predictor choice	Da Kuang, Roujia Li, Yingzhou Wu, Jochen Weile, Robert A. Hegele, Frederick P. Roth	bioRxiv 2021.09.20.459182; doi: https://doi.org/10.1101/2021.09.20.459182	Da kuang	bioRxiv	2022				10.1101/2021.09.20.459182	Yes	VARITY, REVEL, Eigen, MPC, PROVEAN, MutPred, MetaLR, MetaSVM, M-CAP, CADD, PolyPhen-2, MVP, PrimateAI, SiPhy, SIFT, FATHMM, MutationTaster, GenoCanyon, DANN, LRT	Organization	Missense
90	33575576	Family-specific analysis of variant pathogenicity prediction tools	Zaucha J, Heinzinger M, Tarnovskaya S, Rost B, Frishman D	NAR Genom Bioinform. 2020 Feb 28;2(2):lqaa014. doi: 10.1093/nargab/lqaa014. PMID: 33575576; PMCID: PMC7671395.	Zaucha J	NAR Genom Bioinform	2020		PMC7671395		10.1093/nargab/lqaa014	Yes	CADD, REVEL, VEST4, PrimateAI, M-CAP, Eigen, MetaLR, MetaSVM, SNAP2, Fathmm-XF, MVP, DEOGEN2, Eigen, PROVEAN, DANN, Fathmm-MKL, FATHMM, MutationAssessor, LRT, PolyPhen-2, SIFT4G, SIFT, GenoCanyon, MutationTaster.	Organization	Missense
