## Supplementary Table S9 for "Variant classification guidelines for animals to objectively evaluate genetic variant pathogenicity"

### Sheet: Sheet1 (2)
Suppl. Table S9. Overview of the additional variants checked for the cat and the variants evaluated across eight additional species
Species	Variant	phenotype	OMIA id	inheritance	Consequence	OMIA variant ID	OMIA pubmed ID	Phene category	similar human trait	Question 1: species incompatibility of any criterion?	Question 2: difficulties noticed associated with AVCG?	in silico tool used (+ which)	population data?	year of publication	Number of samples genotyped	Wt/Wt overall	Wt/Vt overall	Vt/Vt overall	allele frequency mutant allele	In silico tool 1	Outcome tool 1	In silico tool 2	Outcome tool 2	AVCG label
Cat	ACVR1:g.150014354C>T	Fibrodysplasia ossificans progressiva	000388-9685	AD	missense	1073	31007133	Muscle phene	135100	NA	NA	no	no	2019	1002	1002	0	0	0	MutPred2	patho	LIST-S2	patho	likely pathogenic
Cat	ASPA:g.13585610C>G	Encephalopathy, spongy	002325-9685	AR	missense	1309	33779415	Nervous system phene	271900	NA	NA	yes (SIFT)	no	2021	999	999	0	0	0	MutPred2	patho	LIST-S2	patho	pathogenic
Cat	COL5A1:g.93209345T>A	classical Ehlers-Danlos syndrome	002165-9685	AD	nonsense	1465	35627182	Integument (skin) phene	130000	NA	NA	no	no	2018	994	994	0	0	0	NA	NA	NA	NA	pathogenic
Cat	COL5A1:g.93210344del	Ehlers-Danlos syndrome, classic type, 1	002165-9685	AD	frameshift	1025	30246406	Integument (skin) phene	130000	NA	NA	no	no	2022	997	997	0	0	0	NA	NA	NA	NA	pathogenic
Cat	COL5A1:g.93215496del	classical Ehlers-Danlos syndrome	002165-9685	AD	frameshift	1466	35627182	Integument (skin) phene	130000	NA	NA	no	no	2022	NA					NA	NA	NA	NA	pathogenic
Cat	COL5A1:g.93331577_93331598del	classical Ehlers-Danlos syndrome	002165-9685	AD	frameshift	1464	35627182	Integument (skin) phene	130000	NA	NA	no	no	2022	NA					NA	NA	NA	NA	pathogenic
Cat	CREB3L1:g.100436508_100436509del	Osteogenesis imperfecta	002533-9685	AR	frameshift	1428	35168412	Skeleton phene (incl. short stature & teeth)	616229	NA	NA	yes (Polyphen-2)	yes	2022	NA					NA	NA	NA	NA	pathogenic
Cat	MFSD8:g.98935076del	Neuronal ceroid lipofuscinosis, 7	001962-9685	AR	frameshift	1148	31860737	Lysosomal storage disease; Nervous system phene	610951	NA	NA	no	yes	2019	981	981	0	0	0	NA	NA	NA	NA	likely pathogenic
Horse	B4GALT7:g.3772591C>T	Dwarfism, Friesian	002068-9796	AR	splice site	421	27793082	Skeleton phene (incl. short stature & teeth)	130070	No	No	yes (PolyPhen-2 and snpSIFT, NNSPLICE 0.9)	yes	2016	NA					SSPnn	donor site present	Spliceator	donor site removed	pathogenic
Horse	B3GALNT2:g.76887901C>T	Hydrocephalus	000487-9796	AR	nonsense	348	26452345	Nervous system phene	109400 (trait) , 112240 (trait) , 123155 (trait) , 209970 (trait) , 236600 (trait) , 236635 (trait) , 236640 (trait) , 236660 (trait) , 236670 (trait) , 236690 (trait) , 273730 (trait) , 276950 (trait) , 307000 (trait) , 307010 (trait) , 314390 (trait) , 123155 (trait) , 600257 (trait) , 600559 (trait) , 600991 (trait) , 615181 (trait)	No	No	no	yes	2015	NA					NA	NA	NA	NA	pathogenic
Horse	CLCN1:g.96518592A>C	Myotonia	000698-9796	AR	missense	161	22197188	Muscle phene	160800 (trait) , 255700 (trait) ,	No	No	yes (Polyphen)	yes	2012	NA					MutPred2	benign	LIST-S2	patho	pathogenic
Horse	RYR1:g.9678680C>G	Malignant hyperthermia	000621-9796	AD	missense	159	15318347	Homeostasis / metabolism phene	145600	No	No	no	yes	2004	NA					MutPred2	patho	LIST-S2	patho	pathogenic
Horse	EDNRB:g.50503041_50503042delinsCT	Megacolon/Lethal white foal syndrome	000629-9796	AR	missense	160	9530628	Digestive / alimentary phene	600155 (trait) , 277580 (trait) , 600501 (trait)	No	No	no	yes	1998	NA					MutPred2	patho	LIST-S2	patho	pathogenic
Dog	DNM1:g.55282762C>A	Exercise-induced collapse	001466-9615	AR	missense	39	18806795	Nervous system phene	616346	No	No	no	yes	2008	NA					MutPred2	patho	LIST-S2	patho	pathogenic
Dog	PNPLA1:g.5417388_5417390delinsTACTACTA	Ichthyosis	001588-9615	AR	frameshift	616	22246504	Integument (skin) phene	615024	No	No	no	yes	2012	NA					NA	NA	NA	NA	pathogenic
Dog	SOD1:g.26654979A>T	degenerative myelopathy	000263-9615	AR	missense	87	21848967	Nervous system phene	105400	No	No	no	no	2011, 2014	NA					MutPred2	benign	LIST-S2	patho	likely pathogenic
Dog	SOD1:g.26540342G>A	degenerative myelopathy	000263-9615	AR	missense	36	19188595	Nervous system phene	105400	No	No	no	yes	2009	NA					MutPred2	benign	LIST-S2	patho	pathogenic
Dog	SLC27A4:g.55168916C>T	ichthyosis (SCL27A4)	001973-9615	AR	splice site	937	26506231	Integument (skin) phene	608649	No	No	yes (subPSEC, human splicing finder)	yes	2015	NA					SSPnn	no new acceptor site	Spliceator	new acceptor site	pathogenic
Goat	GNS:g.48406875C>T	Mucopolysaccharidosis IIID	000665-9925	AR	nonsense	265	7623459	Lysosomal storage disease	252940	No	No	no	yes	1992, 1995, 1998	NA					NA	NA	NA	NA	Pathogenic
Goat	CLCN1:g.13857007C>G	Myotonia	000698-9925	AD	missense	224	8855341	Muscle phene	160800, 255700	No	No	no	yes	1996	NA					MutPred2	benign	LIST-S2	patho	Pathogenic
Goat	MANBAg:.22409150del	Mannosidosis, beta	000626-9925	AR	frameshift	451	8921369	Lysosomal storage disease	248510	No	No	no	no	1996	NA					NA	NA	NA	NA	Likely pathogenic
Goat	TG:g.73537317C>G	Goitre, familial	000424-9925	AR	nonsense	264	8380383	Endocrine / exocrine gland phen (incl mammary gland)	274700	No	No	no	no	1978, 1987, 1993	NA					NA	NA	NA	NA	Pathogenic
Goat	CSN2:g.86008404del	Absence of beta-casein	001424-9925	AD	frameshift	1312	10612234	Endocrine / exocrine gland phen (incl mammary gland)		No	No	no	yes	1999	NA					NA	NA	NA	NA	Pathogenic
Sheep	CLN6:g.16039510G>A	Neuronal ceroid lipofuscinosis 6	001443-9940	AR	missense	234	17046213	Lysosomal storage disease, Nervous system phene	601780	No	No	no	yes	2002, 2006	NA					MutPred2	patho	LIST-S2	patho	Pathogenic
Sheep	ADAMTS2:g.1938399G>T	Ehlers-Danlos syndrome, type VII (Dermatosparaxis)	000328-9940	AR	nonsense	318	22497338	Integument (skin) phene	225410	No	No	no	yes	2012	NA					NA	NA	NA	NA	Pathogenic
Sheep	HR:g.45703202C>T	Hypotrichosis	002229-9940	AR	nonsense	319	12927087	Integument (skin) phene	203655	No	No	no	yes	2003	NA					NA	NA	NA	NA	Pathogenic
Sheep	UROD:g.20327971T>C	Porphyria cutanea tarda	001176-9940	AD	missense	906	16026339	Homeostasis / metabolism phene	176100	No	No	no	yes	2005	NA					MutPred2	patho	LIST-S2	patho	Pathogenic
Sheep	PITX3:g.25497953C>G	Microphthalmia	000649-9940	AR	missense	232	20084168	Vision / eye phene	%106230	No	No	no	yes	2010	NA					MutPred2	patho	LIST-S2	patho	Pathogenic
Rabbit	TYR:g.127636997G>T	Coat colour, albinism	000202-9986	AR	missense	247	10920244	Pigmentation phene	203100, 606952	No	No	no	no	2000	NA					MutPred2	benign	LIST-S2	benign	Pathogenic
Rabbit	PLP1:g.86,334,986T>A	Tremor, X-linked	000770-9986	X-linked	missense	248	7525875	Nervous system phene	312080	No	No	no	yes	1994, 1996	NA					MutPred2	patho	LIST-S2	patho	Pathogenic
Rabbit	RORB:g.61103503G>A	Abnormal gait, retinal dysplasia, cataracts	002317-9986	AR	splice site	1297	33764968	Behaviour / neurological phene		No	No	no	yes	2021	NA					SSPnn	donor site removed	Spliceator	donor site removed	Pathogenic
Rabbit	LDLR, exact location could not be retrieved	Hyperlipidemia	001160-9986	AR	in-frame deletion, small (12)	449	3010466	Homeostasis / metabolism phene	143890	No	No	no	no	1986, 2001, 2002	NA					NA	NA	NA	NA	Pathogenic
Cattle	PYGM:g.42991370G>A	Glycogen storage disease V	001139-9913	AR	missense	193	8845714	Homeostasis / metabolism phene	232600	No	No	no	yes	1996, 1998, 2004	NA					MutPred2	patho	LIST-S2	patho	Pathogenic
Cattle	NAGLU:g.42624367G>A	Mucopolysaccharidosis IIIB	001342-9913	AR	missense	202	17458708	Lysosomal storage disease	252920	No	No	no	no	2007	NA					MutPred2	patho	LIST-S2	patho	Likely pathogenic
Cattle	NCP1:g.33099467C>G	Niemann-Pick disease, type C1	000725-9913	AR	missense	1244	32970694	Lysosomal storage disease, Nervous system phene	257220	No	No	yes (SIFT, PolyPhen2)	yes	2020	NA					MutPred2	patho	LIST-S2	patho	Pathogenic
Cattle	ITGB2:g.144770078T>C	Leukocyte adhesion deficiency type I	000595-9913	AR	missense	197	1384046	Immune system phene	116920	No	No	no	yes	1992	NA					MutPred2	patho	LIST-S2	patho	Pathogenic
Cattle	MSTN:g.6283674_6283684del	Muscular hypertrophy (double muscling)	000683-9913	AR	frameshift	489	9288100	Muscle phene	614160	No	No	no	yes	1997	NA					NA	NA	NA	NA	Pathogenic
Cattle	COL7A1:g.51301158C>T	Epidermolysis bullosa, dystrophic	000341-9913	AR	nonsense	292	22715415	Integument (skin) phene	226600	No	No	no	yes	2012	NA					NA	NA	NA	NA	Pathogenic
Chicken	MPDZ:g.31023848G>A	Retinal dysplasia and degeneration	001366-9031	Z-linked recessive	nonsense	326	21862650	Vision / eye phene	615219	No	No	no	yes	2011	NA					NA	NA	NA	NA	Pathogenic
Chicken	WWP1:g.123014353G>A	Muscular dystrophy	000679-9031	AD (Autosomal co-dominant)	missense	11	18501710	Muscle phene		No	No	no	yes	2008, 2015	NA					MutPred2	benign	LIST-S2	patho	Pathogenic
Chicken	ABCA1:g.54877918C>T	Analphalipoproteinaemia	000042-9031	Z-linked recessive	missense	2	12364545	Homeostasis / metabolism phene	205400	No	No	no	yes	2002	NA					MutPred2	benign	LIST-S2	patho	Pathogenic
Chicken	VLDLR:g.26569213G>C	Restricted ovulator	000865-9031	Z-linked recessive	missense	15	7568242	Reproductive system phene		No	No	no	yes	1995, 1996, 2003	NA					MutPred2	patho	LIST-S2	benign	Pathogenic
Chicken	FGF20:g.63270401A>T	Scaleless	000889-9031	AR	nonsense	327	22712610	Integument (skin) phene		No	No	no	yes	2012	NA					NA	NA	NA	NA	Pathogenic
Pig	RYR1:g.47357966T>C	Malignant hyperthermia	000621-9823	AR	missense	174	1862346	Homeostasis / metabolism phene	145600	No	No	no	yes	1991, 1999	NA					MutPred2	benign	LIST-S2	benign	Pathogenic
Pig	HEXA:g.60910365C>T	Gangliosidosis, GM2, type I	001461-9823	AR	missense	1318	34119419	Lysosomal storage disease	272800	No	No	yes (PolyPhen-2 (probably damaging), SIFT (deleterious), MutationTaster (disease causing), MutPred2 (pathogenic))	no	2021	NA					MutPred2	patho	LIST-S2	patho	Pathogenic
Pig	COL10A1:g.81767089C>T	Dwarfism, Schmid metaphyseal chondrodysplasia	001718-9823	AD	missense	172	11130976	Skeleton phene (incl. short stature & teeth)	156500	No	No	no	no	2000	NA					MutPred2	patho	LIST-S2	patho	Pathogenic
Pig	DMD:g.28309227G>A	Stress syndrome	001888-9823	X-linked	missense	179	22691118	Muscle phene	300376	No	No	yes (PolyPhen-2 (damaging with probability score of 0.983)	yes	2012	NA					MutPred2	benign	LIST-S2	patho	Pathogenic
Pig	MSTN:g.94623834C>A	Leg weakness, MSTN-related	002161-9823	AR	nonsense	1019	30699111	Muscle phene	614160	No	No	no	yes	2019	NA					NA	NA	NA	NA	Pathogenic
Per variant, the phenotype, inheritance pattern and consequence are described, as well as links with OMIA and whether a similar phenotype is seen in humans. Effect predictions, based on the in silico tools that performed well in the benchmark, are provided. Each time, it is denoted whether population studies were conducted in the original paper and whether in silico tools were used at that time. …
Abbreviations:AVCG = Animal Variant Classification Guidelines; AR = autosomal recessive; AD = autosomal dominant; XR = X-linked recessive; OMIA = Online Mendelian Inheritance in Animals; NA = not applicable; Wt/Wt = homozygous for the wildtype allele; Wt/Vt = heterozygous; Vt/Vt = homozygous for the mutant allele
